# Early Host-Virus RNA Interactions Reveal SPEN-Driven m^6^A Regulation as a Major Determinant of Henipavirus Infection

**DOI:** 10.1101/2025.11.21.689838

**Authors:** Andrea Ascura, Stephen Clarke, Andrew F. Livingston, Jackson B. Trotman, Sander Haigh, Morad C. Malek, J. Mauro Calabrese, Manuel Ascano

## Abstract

Early interactions between viral RNA and host-encoded RNA-binding proteins are pivotal in shaping the trajectory of RNA virus infection. Henipaviruses are emerging, highly lethal BSL-4 pathogens whose mechanisms of pathogenesis remain largely elusive. To illuminate the earliest moments of host-virus interplay, we employed Viral Cross-linking and Solid-phase Purification (VIR-CLASP) to capture host proteins bound to the incoming henipavirus genome within the first hour of infection. This approach establishes the first henipavirus RNA-host protein interactome, revealing 146 human proteins directly associated with the primary viral RNA. Among these, SPEN, RBM15, and RBM15B - canonical regulators of lncRNA *Xist* – emerged as key host factors that actively promote viral infection. Direct RNA sequencing further uncovered that SPEN depletion induces widespread hypomethylation, affecting ~98% of differentially modified m^6^A sites, ~87% of which localize to the *L* mRNA transcript encoding the viral RNA-dependent RNA polymerase. Collectively, these findings expose a critical layer of host dependency at the very onset of infection and reveal a previously unappreciated role for SPEN family proteins in facilitating henipavirus infection.
