## Supplemental Table 2 for "Early Host-Virus RNA Interactions Reveal SPEN-Driven m^6^A Regulation as a Major Determinant of Henipavirus Infection"

### Sheet: vRNA_interactome_datasets
vRNA interactome datasets, Related to Figure S1
Virus	Study	DOI
SARS-CoV-2	Flynn et al., 2021	10.1016/j.cell.2021.03.012
SARS-CoV-2	Kamel et al., 2021	10.1016/j.molcel.2021.05.023
SARS-CoV-2	Labeau et al., 2022	10.1016/j.celrep.2022.110744
SARS-CoV-2	Lee et al., 2021	10.1016/j.molcel.2021.04.022
SARS-CoV-2	Schmidt et al., 2021	10.1038/s41564-020-00846-z
SARS-CoV-2	Schmidt et al., 2023	10.1016/j.cell.2023.09.002
SARS-CoV-2	Aydin et al., 2024	10.1093/nar/gkae038
SARS-CoV-2	Whitworth et al., 2024	10.1021/acs.jproteome.3c00506
OC43	Lee et al., 2021	10.1016/j.molcel.2021.04.022
DENV	Ooi et al., 2019	10.1016/j.molcel.2021.04.022
DENV	Phillips et al., 2016	10.1128/mBio.01865-15
DENV	Viktorovskaya et al., 2016	10.1371/journal.pntd.0004921
ZIKV	Ooi et al., 2019	10.1016/j.molcel.2021.04.022
CHIKV	Gebhart et al., 2020	10.1371/journal.pone.0238254
CHIKV	Kim et al., 2020	10.1016/j.molcel.2020.04.013
VEE	Gebhart et al., 2020	10.1371/journal.pone.0238254
SINV	Gebhart et al., 2020	10.1371/journal.pone.0238254
SINV	Kamel et al., 2021	10.1016/j.molcel.2021.05.023
SINV	Garcia-Moreno et al., 2019	10.1016/j.molcel.2019.01.017
HIV-1	Knoener et al., 2021	10.7554/eLife.62470
PV	Lenarcic et al., 2013	10.1128/JVI.00950-13
RV	Ooi et al., 2019	10.1016/j.molcel.2021.04.022
IAV	Kim et al., 2020	10.1016/j.molcel.2020.04.013
IAV	Bonazza et al., 2024	10.1371/journal.ppat.1012231
IAV	Dupont et al., 2024	10.1093/nar/gkae291

### Sheet: CedV_VIRCLASP_PreviousPutative
CedV RNA interactome proteins with previous vRNA interactome identifications, Related to Figure S1
Previous identfication indicated with TRUE in 'Previous_RBP' column
Primary_gene_name	Uniprot_ID	log2FC	Previous_RBP
POM121C	A8CG34	5.78681	FALSE
AHNAK	Q09666	4.76641	TRUE
SHROOM3	Q8TF72	4.49549	FALSE
WDR33	Q9C0J8	4.24051	TRUE
ZC3H13	Q5T200	3.95659	TRUE
AFF4	Q9UHB7	3.92462	TRUE
RPL6	Q02878	3.91383	TRUE
RBBP6	Q7Z6E9	3.76565	TRUE
MDC1	Q14676	3.71872	TRUE
SRRM2	Q9UQ35	3.71498	TRUE
NUP153	P49790	3.688	TRUE
MED1	Q15648	3.61475	TRUE
DIDO1	Q9BTC0	3.55507	TRUE
NOL8	Q76FK4	3.54405	TRUE
ATRX	P46100	3.53698	TRUE
MT-ND5	P03915	3.51015	FALSE
CDK12	Q9NYV4	3.47327	TRUE
NIPBL	Q6KC79	3.46202	FALSE
MKI67	P46013	3.45998	TRUE
TCF20	Q9UGU0	3.42013	TRUE
SPEN	Q96T58	3.40046	TRUE
RBM15	Q96T37	3.35776	TRUE
COL1A1	P02452	3.33833	TRUE
TOP3A	Q13472	3.29446	TRUE
BMS1	Q14692	3.26676	TRUE
NOP2	P46087	3.24776	TRUE
THRAP3	Q9Y2W1	3.20479	TRUE
PLRG1	O43660	3.18726	TRUE
POM121	Q96HA1	3.18703	FALSE
RBM15B	Q8NDT2	3.182	FALSE
DCD	P81605	3.17243	TRUE
PRRC2A	P48634	3.1163	TRUE
RRBP1	Q9P2E9	3.09083	TRUE
GPATCH8	Q9UKJ3	3.06339	TRUE
PHF3	Q92576	3.03142	FALSE
PRRC2B	Q5JSZ5	2.9715	TRUE
MT-CO3	P00414	2.95087	FALSE
CHD1	O14646	2.93809	TRUE
ZNF318	Q5VUA4	2.90826	FALSE
PPAN	Q9NQ55	2.90287	TRUE
EP400	Q96L91	2.88008	FALSE
RFC1	P35251	2.78679	TRUE
S100A9	P06702	2.77402	TRUE
PPIG	Q13427	2.75521	TRUE
APC	P25054	2.72094	TRUE
AZGP1	P25311	2.7129	TRUE
MT-ND4	P03905	2.70443	FALSE
BUD13	Q9BRD0	2.67322	TRUE
PARD3	Q8TEW0	2.64851	TRUE
CHD2	O14647	2.63979	TRUE
USP36	Q9P275	2.63486	TRUE
PHF2	O75151	2.62474	FALSE
SPTY2D1	Q68D10	2.61081	FALSE
TNIK	Q9UKE5	2.60464	TRUE
KIAA1671	Q9BY89	2.57795	TRUE
S100A8	P05109	2.53528	TRUE
CEP350	Q5VT06	2.50387	TRUE
NKTR	P30414	2.50356	FALSE
DDX54	Q8TDD1	2.47248	TRUE
CEP170	Q5SW79	2.45626	TRUE
NUP214	P35658	2.45437	TRUE
COL4A2	P08572	2.44921	TRUE
POP1	Q99575	2.43847	TRUE
BOD1L1	Q8NFC6	2.42516	TRUE
IRS4	O14654	2.4193	TRUE
ZNF280C	Q8ND82	2.39251	FALSE
NOL10	Q9BSC4	2.38824	TRUE
RSL1D1	O76021	2.36412	TRUE
AHCTF1	Q8WYP5	2.34545	TRUE
TTF2	Q9UNY4	2.3393	TRUE
BPTF	Q12830	2.28775	FALSE
RBM33	Q96EV2	2.19413	TRUE
NF1	P21359	2.19383	FALSE
PRPF3	O43395	2.19041	TRUE
GHITM	Q9H3K2	2.17072	TRUE
MYLK	Q15746	2.14388	TRUE
TOP2A	P11388	2.11813	TRUE
SRCAP	Q6ZRS2	2.07346	FALSE
RSF1	Q96T23	2.06807	FALSE
WDR75	Q8IWA0	2.03884	TRUE
BAZ1B	Q9UIG0	2.0354	TRUE
RPL4	P36578	2.03294	TRUE
ELOVL1	Q9BW60	2.01683	TRUE
TOP2B	Q02880	1.99237	TRUE
CDKN2A	Q8N726	1.95226	TRUE
CAMSAP1	Q5T5Y3	1.9509	TRUE
PHIP	Q8WWQ0	1.93865	FALSE
BCLAF1	Q9NYF8	1.91819	TRUE
ALG8	Q9BVK2	1.91743	TRUE
RPL3	P39023	1.91258	TRUE
DDX21	Q9NR30	1.91138	TRUE
IFI16	Q16666	1.90712	TRUE
ZNF638	Q14966	1.8709	TRUE
ARHGAP21	Q5T5U3	1.84589	TRUE
S100A7	P31151	1.80135	FALSE
RPS8	P62241	1.79964	TRUE
AKR1C3	P42330	1.77752	TRUE
CLIC6	Q96NY7	1.74838	FALSE
LUZP1	Q86V48	1.71411	TRUE
LMNA	P02545	1.70499	TRUE
AKR1B10	O60218	1.68838	FALSE
TRRAP	Q9Y4A5	1.68707	FALSE
GTF3C1	Q12789	1.66956	FALSE
RPL5	P46777	1.66762	TRUE
ZC3H11A	O75152	1.65829	TRUE
AP2M1	Q96CW1	1.64636	TRUE
NQO1	P15559	1.63446	FALSE
TANC1	Q9C0D5	1.61396	FALSE
RRP1B	Q14684	1.58852	TRUE
CLCN7	P51798	1.58573	FALSE
RPS6	P62753	1.58146	TRUE
GPR89B	P0CG08	1.57796	FALSE
DOP1B	Q9Y3R5	1.57568	FALSE
ELOVL5	Q9NYP7	1.54328	TRUE
EIF5B	O60841	1.51071	TRUE
MYO1D	O94832	1.50377	TRUE
SMARCA4	P51532	1.48302	TRUE
UBR4	Q5T4S7	1.41819	TRUE
RPS27	P42677	1.39356	TRUE
ASS1	P00966	1.36941	TRUE
RPL13A	P40429	1.35098	TRUE
INO80	Q9ULG1	1.3474	FALSE
DOLK	Q9UPQ8	1.34107	FALSE
PDCD11	Q14690	1.32917	TRUE
CHORDC1	Q9UHD1	1.30709	TRUE
CYP3A5	P20815	1.29025	FALSE
HERC2	O95714	1.26097	FALSE
RPL27A	P46776	1.2525	TRUE
MRPS5	P82675	1.22444	TRUE
KMT2B	Q9UMN6	1.22232	FALSE
MDN1	Q9NU22	1.20249	TRUE
SLTM	Q9NWH9	1.19819	TRUE
SENP3	Q9H4L4	1.19391	FALSE
ATP2B1	P20020	1.16738	TRUE
ZC3H4	Q9UPT8	1.15755	TRUE
SLC4A4	Q9Y6R1	1.15105	FALSE
DOCK7	Q96N67	1.12666	FALSE
ACSL4	O60488	1.09888	TRUE
IQGAP2	Q13576	1.09298	TRUE
ARL8B	Q9NVJ2	1.09102	FALSE
RPS27L	Q71UM5	1.09099	TRUE
WDHD1	O75717	1.0898	TRUE
NSA2	O95478	1.02907	FALSE
MT-ND2	P03891	1.02165	FALSE
MRPL16	Q9NX20	1.01318	TRUE
SRPRA	P08240	1.0002	TRUE
