## Supplemental Table 3 for "Early Host-Virus RNA Interactions Reveal SPEN-Driven m^6^A Regulation as a Major Determinant of Henipavirus Infection"

### Sheet: Reactome
ID	Description	Category	GeneRatio	BgRatio	pvalue	p.adjust	qvalue	geneID	Count
R-HSA-72312	rRNA processing	Cellular	23/144	205/11091	1.49698666501506e-15	4.080492773376e-13	3.40428922921381e-13	6128/9790/4839/84128/6124/6122/9188/6202/6125/6194/6232/23521/22984/6157/26168/51065/117246/6139/6158/4691/55131/6129/57647	23
R-HSA-6791226	Major pathway of rRNA processing in the nucleolus and cytosol	Cellular	22/144	185/11091	1.89496568423034e-15	4.080492773376e-13	3.40428922921381e-13	6128/9790/84128/6124/6122/9188/6202/6125/6194/6232/23521/22984/6157/26168/51065/117246/6139/6158/4691/55131/6129/57647	22
R-HSA-72766	Translation	Cellular	18/144	292/11091	4.02694045119238e-08	1.18245615066831e-06	9.86504072253828e-07	6128/6124/6122/6202/6125/6194/9669/6232/23521/6157/64969/51065/54948/6734/6139/6158/6129/8661	18
R-HSA-72613	Eukaryotic Translation Initiation	Cellular	15/144	120/11091	3.55093378770861e-11	2.8673790335747e-09	2.3922080254037e-09	6128/6124/6122/6202/6125/6194/9669/6232/23521/6157/51065/6139/6158/6129/8661	15
R-HSA-72737	Cap-dependent Translation Initiation	Cellular	15/144	120/11091	3.55093378770861e-11	2.8673790335747e-09	2.3922080254037e-09	6128/6124/6122/6202/6125/6194/9669/6232/23521/6157/51065/6139/6158/6129/8661	15
R-HSA-72203	Processing of Capped Intron-Containing Pre-mRNA	Cellular	14/144	285/11091	1.96296678156808e-05	0.000253615	0.000211587	9883/55339/23524/9972/5356/9360/84811/8021/9129/9877/5903/23511/55706/3185	14
R-HSA-156842	Eukaryotic Translation Elongation	Cellular	13/144	94/11091	2.11286672258639e-10	8.53069939244253e-09	7.11702474976467e-09	6128/6124/6122/6202/6125/6194/6232/23521/6157/51065/6139/6158/6129	13
R-HSA-72764	Eukaryotic Translation Termination	Cellular	13/144	94/11091	2.11286672258639e-10	8.53069939244253e-09	7.11702474976467e-09	6128/6124/6122/6202/6125/6194/6232/23521/6157/51065/6139/6158/6129	13
R-HSA-927802	Nonsense-Mediated Decay (NMD)	Cellular	13/144	116/11091	3.02570429920363e-09	9.77302488642772e-08	8.1534768483803e-08	6128/6124/6122/6202/6125/6194/6232/23521/6157/51065/6139/6158/6129	13
R-HSA-3108214	SUMOylation of DNA damage response and repair proteins	Cellular	9/144	77/11091	6.21830404327439e-07	1.29548556175986e-05	1.08080268473366e-05	9883/9656/9972/8021/1029/8924/5903/23511/55706	9
R-HSA-6784531	tRNA processing in the nucleus	Cellular	8/144	57/11091	6.41726594060613e-07	1.29548556175986e-05	1.08080268473366e-05	9883/9972/8021/10940/5903/23511/55706/5901	8
R-HSA-72202	Transport of Mature Transcript to Cytoplasm	Cellular	8/144	84/11091	1.26065413441434e-05	0.000169663	0.000141547	9883/55339/9972/8021/9877/5903/23511/55706	8
R-HSA-72306	tRNA processing	Cellular	8/144	107/11091	7.33548383079286e-05	0.000803173	0.000670075	9883/9972/8021/10940/5903/23511/55706/5901	8
R-HSA-159231	Transport of Mature mRNA Derived from an Intronless Transcript	Cellular	7/144	41/11091	8.35185774047055e-07	1.63493942434666e-05	1.36400356080412e-05	9883/55339/9972/8021/5903/23511/55706	7
R-HSA-159234	Transport of Mature mRNAs Derived from Intronless Transcripts	Cellular	7/144	42/11091	9.91420610835255e-07	1.88369916058698e-05	1.57153979178839e-05	9883/55339/9972/8021/5903/23511/55706	7
R-HSA-2980766	Nuclear Envelope Breakdown	Cellular	7/144	52/11091	4.41177458068757e-06	6.95123507103456e-05	5.79930317153283e-05	9883/9972/8021/4000/5903/23511/55706	7
R-HSA-159236	Transport of Mature mRNA derived from an Intron-Containing Transcript	Cellular	7/144	75/11091	5.10449632843167e-05	0.000599546	0.000500192	9883/9972/8021/9877/5903/23511/55706	7
R-HSA-5578749	Transcriptional regulation by small RNAs	Cellular	7/144	105/11091	0.00042368	0.00385489	0.00321608	9883/9972/8021/5903/23511/55706/5901	7
R-HSA-168271	Transport of Ribonucleoproteins into the Host Nucleus	Cellular	6/144	31/11091	2.43157266726831e-06	4.24539444069008e-05	3.54186402742923e-05	9883/9972/8021/5903/23511/55706	6
R-HSA-3301854	Nuclear Pore Complex (NPC) Disassembly	Cellular	6/144	35/11091	5.13622678055552e-06	7.68135289906995e-05	6.4084286855529e-05	9883/9972/8021/5903/23511/55706	6
R-HSA-3232142	SUMOylation of ubiquitinylation proteins	Cellular	6/144	38/11091	8.46031251738779e-06	0.000118812	9.91231123318661e-05	9883/9972/8021/5903/23511/55706	6
R-HSA-4570464	SUMOylation of RNA binding proteins	Cellular	6/144	47/11091	2.98937067848987e-05	0.000364365	0.000303984	9883/9972/8021/5903/23511/55706	6
R-HSA-191859	snRNP Assembly	Cellular	6/144	53/11091	5.99563898268198e-05	0.000679506	0.000566901	9883/9972/8021/5903/23511/55706	6
R-HSA-194441	Metabolism of non-coding RNA	Cellular	6/144	53/11091	5.99563898268198e-05	0.000679506	0.000566901	9883/9972/8021/5903/23511/55706	6
R-HSA-6790901	rRNA modification in the nucleus and cytosol	Cellular	6/144	61/11091	0.000133178	0.00141037	0.00117665	9790/4839/84128/6194/22984/57647	6
R-HSA-2995410	Nuclear Envelope (NE) Reassembly	Cellular	6/144	75/11091	0.000416237	0.00384127	0.00320471	9883/25909/4000/23511/55706/5901	6
R-HSA-72649	Translation initiation complex formation	Cellular	5/144	59/11091	0.000980907	0.00844888	0.00704877	6202/6194/6232/51065/8661	5
R-HSA-72662	Activation of the mRNA upon binding of the cap-binding complex and eIFs, and subsequent binding to 43S	Cellular	5/144	60/11091	0.00105905	0.00877109	0.00731758	6202/6194/6232/51065/8661	5
R-HSA-168255	Influenza Infection	Viral	20/144	157/11091	1.03948241295633e-14	1.34301127753958e-12	1.12045262196556e-12	9883/6128/9972/8021/6124/6122/6202/6125/6194/6232/23521/6157/51065/6139/5903/23511/6158/6129/55706/5901	20
R-HSA-168273	Influenza Viral RNA Transcription and Replication	Viral	19/144	136/11091	8.94372152773274e-15	1.34301127753958e-12	1.12045262196556e-12	9883/6128/9972/8021/6124/6122/6202/6125/6194/6232/23521/6157/51065/6139/5903/23511/6158/6129/55706	19
R-HSA-192823	Viral mRNA Translation	Viral	13/144	90/11091	1.20488451794927e-10	7.07595816904752e-09	5.90335763818206e-09	6128/6124/6122/6202/6125/6194/6232/23521/6157/51065/6139/6158/6129	13
R-HSA-9705683	SARS-CoV-2-host interactions	Viral	11/144	203/11091	6.58761017780089e-05	0.000733723	0.000612134	9883/9972/8021/6202/6194/6232/51065/5903/23511/55706/207	11
R-HSA-162909	Host Interactions of HIV factors	Viral	8/144	130/11091	0.000284614	0.00278577	0.00232412	9883/9972/8021/1173/5903/23511/55706/5901	8
R-HSA-168274	Export of Viral Ribonucleoproteins from Nucleus	Viral	7/144	33/11091	1.73083088622998e-07	4.14117315742432e-06	3.45491389376121e-06	9883/9972/8021/5903/23511/55706/5901	7
R-HSA-180746	Nuclear import of Rev protein	Viral	7/144	33/11091	1.73083088622998e-07	4.14117315742432e-06	3.45491389376121e-06	9883/9972/8021/5903/23511/55706/5901	7
R-HSA-165054	Rev-mediated nuclear export of HIV RNA	Viral	7/144	34/11091	2.15605283272718e-07	4.97432189264914e-06	4.14999642991096e-06	9883/9972/8021/5903/23511/55706/5901	7
R-HSA-177243	Interactions of Rev with host cellular proteins	Viral	7/144	36/11091	3.27381862133306e-07	7.29271320476261e-06	6.0841928643286e-06	9883/9972/8021/5903/23511/55706/5901	7
R-HSA-180910	Vpr-mediated nuclear import of PICs	Viral	6/144	33/11091	3.58040503381575e-06	6.08668855748677e-05	5.07802597593812e-05	9883/9972/8021/5903/23511/55706	6
R-HSA-168276	NS1 Mediated Effects on Host Pathways	Viral	6/144	40/11091	1.15145465248133e-05	0.000158264	0.000132037	9883/9972/8021/5903/23511/55706	6
R-HSA-168325	Viral Messenger RNA Synthesis	Viral	6/144	43/11091	1.77123008553907e-05	0.000233513	0.000194816	9883/9972/8021/5903/23511/55706	6
R-HSA-1169408	ISG15 antiviral mechanism	Viral	6/144	73/11091	0.000359434	0.00336514	0.00280748	9883/9972/8021/5903/23511/55706	6

### Sheet: STRING_GO
term ID	network category	term description	observed gene count	background gene count	strength	signal	false discovery rate	matching proteins in network (labels)
GO:0016070	RNA Metabolism	RNA metabolic process	45	1550	0.59	1.25	2.61e-12	ZC3H13,ZC3H4,PPAN,BUD13,PPIG,PHF3,DIDO1,AZGP1,MED1,SRRM2,RSF1,WDR75,PRPF3,RBBP6,DDX54,WDR33,RRP1B,SMARCA4,DDX21,THRAP3,GTF3C1,COL4A2,MDN1,TTF2,RBM15,PDCD11,RPL5,ATRX,BMS1,RPS6,NOL10,NOP2,RPS8,POP1,ZNF638,CDK12,CDKN2A,PLRG1,BCLAF1,NOL8,RBM15B,RSL1D1,NSA2,INO80,RPS27
GO:0051028	RNA Metabolism	mRNA transport	8	129	0.92	0.62	0.0029	NUP214,AHCTF1,POM121,BCLAF1,NUP153,RBM15B,POM121C,ZC3H11A
GO:0006913	RNA Metabolism	Nucleocytoplasmic transport	10	248	0.73	0.5	0.0072	MED1,NF1,NUP214,AHCTF1,LMNA,POM121,NUP153,RBM15B,POM121C,ZC3H11A
GO:0036396	RNA Metabolism	RNA N6-methyladenosine methyltransferase complex	3	8	1.7	0.66	0.0043	ZC3H13,RBM15,RBM15B
GO:0008380	RNA Metabolism	RNA splicing	13	370	0.67	0.58	0.0021	ZC3H13,BUD13,PPIG,SRRM2,PRPF3,RRP1B,THRAP3,TTF2,ZNF638,CDK12,PLRG1,BCLAF1,RBM15B
GO:0033554	Genome Maintenance Surveillance	Cellular response to stress	28	1572	0.38	0.43	0.0051	BOD1L1,APC,HERC2,NIPBL,RBBP6,NQO1,TOP3A,WDR33,RPS27L,BAZ1B,NF1,TRRAP,MYLK,WDHD1,IFI16,LMNA,TTF2,ASS1,ATRX,MDC1,AKR1C3,RFC1,EP400,CHD2,TOP2A,CDKN2A,BCLAF1,INO80
GO:0006325	Genome Maintenance Surveillance	Chromatin organization	20	612	0.64	0.83	2.67e-05	SRCAP,BPTF,RSF1,SPTY2D1,BAZ1B,SMARCA4,DDX21,PHF2,TRRAP,IFI16,LMNA,TTF2,RBM15,ATRX,EP400,CHD2,KMT2B,RBM15B,CHD1,INO80
GO:0051276	Genome Maintenance Surveillance	Chromosome organization	25	968	0.54	0.74	4.11e-05	SRCAP,TOP2B,NIPBL,BPTF,RSF1,TOP3A,SPTY2D1,BAZ1B,SMARCA4,DDX21,PHF2,TRRAP,IFI16,LMNA,TTF2,RBM15,ATRX,RFC1,EP400,CHD2,KMT2B,TOP2A,RBM15B,CHD1,INO80
GO:0045893	Gene Expression	Positive regulation of transcription, DNA-templated	28	1710	0.34	0.35	0.0158	COL1A1,SRCAP,PHIP,NIPBL,MED1,BPTF,RSF1,WDR75,RRP1B,BAZ1B,SMARCA4,DDX21,THRAP3,PHF2,TCF20,TRRAP,ZNF318,IFI16,RBM15,ATRX,RFC1,EP400,KMT2B,CDK12,TOP2A,CDKN2A,BCLAF1,INO80
GO:0022613	Gene Expression	Ribonucleoprotein complex biogenesis	22	449	0.82	1.39	5.76e-09	PPAN,BUD13,WDR75,PRPF3,DDX54,RPS27L,RRP1B,DDX21,MDN1,PDCD11,RPL5,BMS1,RPS6,NOL10,NOP2,RPS8,RPL6,CDKN2A,NOL8,RSL1D1,NSA2,RPS27
GO:0006351	Gene Expression	Transcription, DNA-templated	13	518	0.53	0.34	0.0321	ZC3H4,PHF3,DIDO1,MED1,RSF1,SMARCA4,DDX21,GTF3C1,COL4A2,TTF2,ATRX,CDK12,INO80
GO:0006412	Gene Expression	Translation	14	389	0.68	0.65	0.00079	MRPS5,EIF5B,MRPL16,RPL4,RPS27L,RPL3,RPL27A,RPL5,RRBP1,RPS6,RPL13A,RPS8,RPL6,RPS27

### Sheet: InterPro_Features
Term ID	Term Description	Observed Gene Count	Background Gene Count	Strength	Signal	False Discovery Rate	Matching Proteins in Network (Gene Symbol)	Matching Proteins in Network (ID)
IPR027417	P-loop containing nucleoside triphosphate hydrolase	26	872	0.46	0.52	0.0018	DHX29,SRCAP,EIF5B,DHX37,DDX54,MYO1D,SRPRA,SMARCA4,DDX21,DYNC1H1,KIF14,MDN1,TTF2,GNAS,ATRX,BMS1,RFC1,EP400,CHD2,TJP2,RAN,RNF213,EHD1,ARL8B,CHD1,INO80	9606.ENSP00000251636,9606.ENSP00000262518,9606.ENSP00000289371,9606.ENSP00000311135,9606.ENSP00000323858,9606.ENSP00000324527,9606.ENSP00000328023,9606.ENSP00000343896,9606.ENSP00000346120,9606.ENSP00000348965,9606.ENSP00000356319,9606.ENSP00000358400,9606.ENSP00000358478,9606.ENSP00000360141,9606.ENSP00000362441,9606.ENSP00000363642,9606.ENSP00000371321,9606.ENSP00000374212,9606.ENSP00000377747,…
IPR001650	Helicase, C-terminal	12	108	1.03	1.06	2.5e-05	DHX29,SRCAP,DHX37,DDX54,SMARCA4,DDX21,TTF2,ATRX,EP400,CHD2,CHD1,INO80	9606.ENSP00000251636,9606.ENSP00000262518,9606.ENSP00000311135,9606.ENSP00000323858,9606.ENSP00000343896,9606.ENSP00000346120,9606.ENSP00000358478,9606.ENSP00000362441,9606.ENSP00000374212,9606.ENSP00000377747,9606.ENSP00000483667,9606.ENSP00000497609
IPR014001	Helicase superfamily 1/2, ATP-binding domain	12	114	1.01	1.05	2.5e-05	DHX29,SRCAP,DHX37,DDX54,SMARCA4,DDX21,TTF2,ATRX,EP400,CHD2,CHD1,INO80	9606.ENSP00000251636,9606.ENSP00000262518,9606.ENSP00000311135,9606.ENSP00000323858,9606.ENSP00000343896,9606.ENSP00000346120,9606.ENSP00000358478,9606.ENSP00000362441,9606.ENSP00000374212,9606.ENSP00000377747,9606.ENSP00000483667,9606.ENSP00000497609
IPR035979	RNA-binding domain superfamily	11	250	0.63	0.35	0.0344	RBM28,NCL,DDX21,RBM15,SPEN,SLTM,RBM33,ZNF638,HNRNPF,NOL8,RBM15B	9606.ENSP00000223073,9606.ENSP00000318195,9606.ENSP00000346120,9606.ENSP00000358799,9606.ENSP00000364912,9606.ENSP00000369887,9606.ENSP00000384160,9606.ENSP00000386433,9606.ENSP00000400433,9606.ENSP00000441140,9606.ENSP00000454545
IPR000330	SNF2, N-terminal	8	32	1.39	1.18	2.5e-05	SRCAP,SMARCA4,TTF2,ATRX,EP400,CHD2,CHD1,INO80	9606.ENSP00000262518,9606.ENSP00000343896,9606.ENSP00000358478,9606.ENSP00000362441,9606.ENSP00000374212,9606.ENSP00000377747,9606.ENSP00000483667,9606.ENSP00000497609
IPR038718	SNF2-like, N-terminal domain superfamily	8	32	1.39	1.18	2.5e-05	SRCAP,SMARCA4,TTF2,ATRX,EP400,CHD2,CHD1,INO80	9606.ENSP00000262518,9606.ENSP00000343896,9606.ENSP00000358478,9606.ENSP00000362441,9606.ENSP00000374212,9606.ENSP00000377747,9606.ENSP00000483667,9606.ENSP00000497609
IPR001965	Zinc finger, PHD-type	8	89	0.94	0.56	0.0059	PHF3,DIDO1,BPTF,RSF1,BAZ1B,PHF2,TCF20,KMT2B	9606.ENSP00000262043,9606.ENSP00000266070,9606.ENSP00000307208,9606.ENSP00000311513,9606.ENSP00000342434,9606.ENSP00000352185,9606.ENSP00000352463,9606.ENSP00000398837
IPR011011	Zinc finger, FYVE/PHD-type	8	133	0.77	0.35	0.0414	PHF3,DIDO1,BPTF,RSF1,BAZ1B,PHF2,ATRX,KMT2B	9606.ENSP00000262043,9606.ENSP00000266070,9606.ENSP00000307208,9606.ENSP00000311513,9606.ENSP00000342434,9606.ENSP00000352185,9606.ENSP00000362441,9606.ENSP00000398837
IPR019787	Zinc finger, PHD-finger	7	76	0.95	0.46	0.0161	PHF3,DIDO1,BPTF,RSF1,BAZ1B,PHF2,KMT2B	9606.ENSP00000262043,9606.ENSP00000266070,9606.ENSP00000307208,9606.ENSP00000311513,9606.ENSP00000342434,9606.ENSP00000352185,9606.ENSP00000398837
IPR019786	Zinc finger, PHD-type, conserved site	6	63	0.97	0.38	0.0342	PHF3,DIDO1,BPTF,RSF1,BAZ1B,PHF2	9606.ENSP00000262043,9606.ENSP00000266070,9606.ENSP00000307208,9606.ENSP00000311513,9606.ENSP00000342434,9606.ENSP00000352185
IPR012921	Spen paralogue and orthologue SPOC, C-terminal	5	6	1.91	1.15	6.48e-05	PHF3,DIDO1,RBM15,SPEN,RBM15B	9606.ENSP00000262043,9606.ENSP00000266070,9606.ENSP00000358799,9606.ENSP00000364912,9606.ENSP00000454545
IPR036427	Bromodomain-like superfamily	5	43	1.05	0.35	0.0491	PHIP,BPTF,BAZ1B,SMARCA4,KMT2B	9606.ENSP00000275034,9606.ENSP00000307208,9606.ENSP00000342434,9606.ENSP00000343896,9606.ENSP00000398837
IPR026054	Nuclear pore complex protein	4	6	1.81	0.74	0.0021	NUP214,POM121,NUP153,POM121C	9606.ENSP00000352400,9606.ENSP00000378687,9606.ENSP00000444029,9606.ENSP00000481575
IPR001750	NADH:quinone oxidoreductase/Mrp antiporter, membrane subunit	3	3	1.99	0.5	0.0161	MT-ND5,MT-ND4,MT-ND2	9606.ENSP00000354813,9606.ENSP00000354961,9606.ENSP00000355046
IPR010912	Spen paralogue/orthologue C-terminal, metazoa	3	3	1.99	0.5	0.0161	RBM15,SPEN,RBM15B	9606.ENSP00000358799,9606.ENSP00000364912,9606.ENSP00000454545
IPR006171	TOPRIM domain	3	4	1.86	0.47	0.0209	TOP2B,TOP3A,TOP2A	9606.ENSP00000264331,9606.ENSP00000321636,9606.ENSP00000411532
IPR014012	Helicase/SANT-associated domain	3	4	1.86	0.47	0.0209	SRCAP,SMARCA4,EP400	9606.ENSP00000262518,9606.ENSP00000343896,9606.ENSP00000374212
IPR016194	SPOC-like, C-terminal domain superfamily	3	5	1.77	0.43	0.0285	RBM15,SPEN,RBM15B	9606.ENSP00000358799,9606.ENSP00000364912,9606.ENSP00000454545
