## Supplemental Table 4 for "Early Host-Virus RNA Interactions Reveal SPEN-Driven m^6^A Regulation as a Major Determinant of Henipavirus Infection"

### Sheet: m6A_sites_all
start	end	sample_a_counts	sample_a_total	sample_b_counts	sample_b_total	modA_ratio_control	modA_ratio_spen	mod_diff	se_diff	z_score	p_value	fdr	gene	mod_direction	significant_site
150	151	83	15419	51	7907	0.00538297	0.00644998	0.00106701	0.00107597	0.991678	0.321354	0.518356	N	pos	No
164	165	26	15863	9	8175	0.00163903	0.00110092	-0.000538117	0.00048752	-1.10378	0.269687	0.512749	N	neg	No
180	181	16	15892	9	8160	0.0010068	0.00110294	9.61453e-05	0.000445313	0.215905	0.829062	0.904314	N	pos	No
236	237	11	15728	14	8095	0.00069939	0.00172946	0.00103007	0.000507654	2.02908	0.0424498	0.281533	N	pos	No
279	280	4	15878	2	8179	0.000251921	0.000244529	-7.39223e-06	0.000213897	-0.0345598	0.972431	0.986127	N	neg	No
296	297	117	15170	68	7829	0.00771259	0.00868566	0.000973065	0.0012666	0.76825	0.442339	0.641634	N	pos	No
390	391	12	320	2	172	0.0375	0.0116279	-0.0258721	0.0134019	-1.93048	0.0535475	0.31638	N	neg	No
391	392	92	14873	45	7638	0.00618571	0.00589159	-0.000294111	0.00108634	-0.270735	0.786595	0.88397	N	neg	No
423	424	21	15992	13	8216	0.00131316	0.00158228	0.000269122	0.000523723	0.513863	0.607348	0.781692	N	pos	No
513	514	16	16274	15	8325	0.000983163	0.0018018	0.000818638	0.000525734	1.55713	0.119439	0.470117	N	pos	No
582	583	0	104	1	110	0	0.00909091	0.00909091	0.00904949	1.00458	0.315101	0.512749	N	pos	No
650	651	0	169	3	95	0	0.0315789	0.0315789	0.0179419	1.76006	0.0783969	0.387915	N	pos	No
683	684	211	15576	108	7976	0.0135465	0.0135406	-5.8599e-06	0.00159142	-0.00368219	0.997062	0.999586	N	neg	No
789	790	16	16587	10	8451	0.000964611	0.00118329	0.000218681	0.000444917	0.49151	0.623066	0.795582	N	pos	No
841	842	108	16096	58	8167	0.00670974	0.00710175	0.000392009	0.00113024	0.346836	0.728715	0.857566	N	pos	No
872	873	28	16015	18	8163	0.00174836	0.00220507	0.000456711	0.000615235	0.742336	0.457884	0.652834	N	pos	No
926	927	38	16849	18	8595	0.00225533	0.00209424	-0.000161086	0.00061376	-0.262458	0.792969	0.884741	N	neg	No
971	972	44	16779	22	8512	0.00262233	0.00258459	-3.77391e-05	0.000677297	-0.0557201	0.955565	0.979429	N	neg	No
1011	1012	23	16987	13	8626	0.00135398	0.00150707	0.000153095	0.000504032	0.303741	0.761325	0.874996	N	pos	No
1017	1018	44	16827	15	8505	0.00261485	0.00176367	-0.000851177	0.000601658	-1.41472	0.157151	0.470117	N	neg	No
1057	1058	75	16846	46	8551	0.0044521	0.00537949	0.000927392	0.000942776	0.983682	0.325272	0.520431	N	pos	No
1100	1101	39	16823	16	8541	0.00231825	0.00187332	-0.000444938	0.000596996	-0.745294	0.456094	0.652834	N	neg	No
1167	1168	572	15378	315	7763	0.037196	0.0405771	0.0033811	0.00270993	1.24767	0.212151	0.512749	N	pos	No
1188	1189	132	16782	68	8498	0.00786557	0.00800188	0.000136313	0.00118283	0.115243	0.908253	0.953739	N	pos	No
1194	1195	17	17142	7	8676	0.000991716	0.000806823	-0.000184893	0.000388221	-0.476257	0.633891	0.802889	N	neg	No
1210	1211	26	17249	12	8754	0.00150733	0.0013708	-0.000136532	0.000493591	-0.276609	0.78208	0.88397	N	neg	No
1246	1247	90	16757	51	8441	0.00537089	0.00604194	0.000671048	0.00101501	0.661122	0.508534	0.702895	N	pos	No
1266	1267	38	17199	24	8680	0.00220943	0.00276498	0.000555546	0.000667715	0.83201	0.405403	0.606955	N	pos	No
1295	1296	40	17160	22	8688	0.002331	0.00253223	0.000201226	0.000652876	0.308215	0.757919	0.874996	N	pos	No
1302	1303	11	17512	6	8858	0.000628141	0.000677354	4.92131e-05	0.000335057	0.14688	0.883227	0.937688	N	pos	No
1356	1357	26	17461	14	8804	0.00148903	0.00159019	0.000101154	0.000515252	0.196319	0.844361	0.909127	N	pos	No
1404	1405	48	17253	27	8724	0.00278212	0.00309491	0.000312786	0.000717263	0.436082	0.662777	0.820186	N	pos	No
1503	1504	128	17176	93	8549	0.00745226	0.0108785	0.00342621	0.00129972	2.6361	0.00838646	0.108886	N	pos	No
1532	1533	25	17227	12	8635	0.00145121	0.00138969	-6.15172e-05	0.000494805	-0.124326	0.901057	0.951516	N	neg	No
1535	1536	1	533	2	276	0.00187617	0.00724638	0.0053702	0.00543858	0.987428	0.323433	0.519592	N	pos	No
1558	1559	54	17521	34	8794	0.00308202	0.00386627	0.000784257	0.000783142	1.00142	0.316622	0.512749	N	pos	No
1584	1585	13	17884	4	8983	0.000726907	0.000445286	-0.000281621	0.000300273	-0.937884	0.348304	0.546518	N	neg	No
1593	1594	188	16756	107	8404	0.0112199	0.012732	0.00151217	0.00146894	1.02943	0.303279	0.512749	N	pos	No
1602	1603	24	17472	9	8767	0.00137363	0.00102658	-0.000347049	0.000442138	-0.784934	0.432492	0.631981	N	neg	No
1604	1605	1	139	1	63	0.00719424	0.015873	0.00867877	0.0173014	0.501623	0.615933	0.788076	N	pos	No
1614	1615	1	73	0	59	0.0136986	0	-0.0136986	0.0136045	-1.00692	0.313973	0.512749	N	neg	No
1615	1616	17	17037	16	8454	0.000997828	0.0018926	0.000894767	0.000530995	1.68508	0.0919741	0.418641	N	pos	No
1697	1698	9	182	8	97	0.0494505	0.0824742	0.0330237	0.0322242	1.02481	0.305452	0.512749	N	pos	No
1727	1728	2	1263	3	541	0.00158353	0.00554529	0.00396176	0.00338305	1.17106	0.241575	0.512749	N	pos	No
1732	1733	78	17340	49	8667	0.00449827	0.00565363	0.00115536	0.000952301	1.21323	0.225043	0.512749	N	pos	No
1753	1754	61	17547	45	8793	0.00347638	0.00511771	0.00164133	0.000881176	1.86266	0.0625104	0.341436	N	pos	No
1805	1806	51	17264	26	8656	0.00295412	0.0030037	4.95727e-05	0.000718731	0.0689725	0.945012	0.974543	N	pos	No
1827	1828	90	15760	38	7931	0.00571066	0.00479133	-0.000919335	0.000980568	-0.937553	0.348474	0.546518	N	neg	No
1863	1864	11	18207	7	9102	0.000604163	0.000769062	0.000164899	0.000342916	0.480871	0.630608	0.801672	N	pos	No
1927	1928	63	17754	27	8883	0.0035485	0.00303951	-0.000508982	0.000735046	-0.69245	0.488655	0.683772	N	neg	No
2031	2032	8	14979	4	7748	0.000534081	0.000516262	-1.78188e-05	0.00031974	-0.055729	0.955558	0.979429	P	neg	No
2071	2072	69	15854	30	8193	0.00435221	0.00366166	-0.000690552	0.00084771	-0.814608	0.415297	0.614794	P	neg	No
2080	2081	48	15472	21	7969	0.00310238	0.00263521	-0.000467167	0.000727808	-0.641882	0.52095	0.717255	P	neg	No
2115	2116	122	15622	53	8063	0.0078095	0.00657324	-0.00123626	0.00114275	-1.08183	0.279327	0.512749	P	neg	No
2119	2120	22	15674	11	8085	0.0014036	0.00136054	-4.30541e-05	0.00050742	-0.0848491	0.932381	0.967819	P	neg	No
2122	2123	3	124	2	87	0.0241935	0.0229885	-0.00120504	0.021179	-0.056898	0.954626	0.979429	P	neg	No
2275	2276	89	15884	32	8116	0.00560312	0.00394283	-0.00166029	0.000913603	-1.8173	0.0691706	0.35344	P	neg	No
2281	2282	100	15260	55	7781	0.00655308	0.0070685	0.00051542	0.00115266	0.447157	0.654761	0.815363	P	pos	No
2306	2307	70	16139	15	8250	0.00433732	0.00181818	-0.00251914	0.00069826	-3.60774	0.000308881	0.0116492	P	neg	Yes
2377	2378	106	15968	47	8096	0.00663828	0.00580534	-0.000832941	0.00106107	-0.785003	0.432452	0.631981	P	neg	No
2433	2434	76	15864	46	8047	0.00479072	0.00571642	0.000925695	0.00100342	0.922537	0.356249	0.554968	P	pos	No
2499	2500	30	15941	23	8040	0.00188194	0.0028607	0.000978757	0.000687477	1.42369	0.154535	0.470117	P	pos	No
2537	2538	75	15759	31	7909	0.00475919	0.00391959	-0.0008396	0.000891181	-0.942121	0.346131	0.545001	P	neg	No
2665	2666	80	16435	25	8295	0.00486766	0.00301386	-0.0018538	0.00081054	-2.28711	0.0221892	0.202488	P	neg	No
2683	2684	6	16111	1	8205	0.000372416	0.000121877	-0.000250539	0.000194831	-1.28593	0.198467	0.512749	P	neg	No
2692	2693	20	16189	4	8191	0.00123541	0.000488341	-0.000747066	0.00036852	-2.0272	0.0426416	0.281533	P	neg	No
2696	2697	3	138	3	54	0.0217391	0.0555556	0.0338164	0.0335523	1.00787	0.313516	0.512749	P	pos	No
2745	2746	32	16481	19	8300	0.00194163	0.00228916	0.000347527	0.000626699	0.554535	0.579213	0.764561	P	pos	No
2753	2754	14	16689	2	8401	0.000838876	0.000238067	-0.000600809	0.000280275	-2.14364	0.0320618	0.239556	P	neg	No
2790	2791	114	16090	57	8083	0.00708515	0.00705184	-3.33089e-05	0.00114171	-0.0291746	0.976725	0.987712	P	neg	No
2826	2827	17	16665	9	8397	0.0010201	0.00107181	5.17094e-05	0.000434345	0.119051	0.905235	0.952119	P	pos	No
2829	2830	5	99	0	63	0.0505051	0	-0.0505051	0.0220088	-2.29477	0.0217465	0.202488	P	neg	No
2875	2876	49	16485	10	8307	0.0029724	0.0012038	-0.0017686	0.000569661	-3.10465	0.00190507	0.040554	P	neg	Yes
2904	2905	17	16595	5	8338	0.0010244	0.000599664	-0.000424741	0.000365435	-1.16229	0.245119	0.512749	P	neg	No
2946	2947	108	16535	52	8333	0.0065316	0.00624025	-0.00029135	0.00106613	-0.273279	0.784639	0.88397	P	neg	No
2987	2988	399	16077	204	7991	0.0248181	0.0255287	0.000710657	0.00214907	0.330681	0.740886	0.863703	P	pos	No
3021	3022	31	17085	7	8588	0.00181446	0.000815091	-0.000999366	0.000448154	-2.22996	0.02575	0.20394	P	neg	No
3042	3043	120	16436	58	8207	0.00730105	0.00706714	-0.000233909	0.00113842	-0.205468	0.837206	0.90583	P	neg	No
3064	3065	25	16925	4	8512	0.0014771	0.000469925	-0.00100718	0.000377261	-2.66972	0.00759156	0.106837	P	neg	No
3091	3092	54	16894	18	8532	0.0031964	0.0021097	-0.0010867	0.000659808	-1.64699	0.0995603	0.444339	P	neg	No
3102	3103	109	16037	73	8065	0.00679678	0.00905146	0.00225467	0.00123818	1.82096	0.0686134	0.352869	P	pos	No
3129	3130	52	17136	16	8655	0.00303455	0.00184864	-0.0011859	0.000624297	-1.89959	0.0574876	0.327622	P	neg	No
3164	3165	34	17218	22	8719	0.00197468	0.00252323	0.000548547	0.00063492	0.863962	0.387608	0.589224	P	pos	No
3179	3180	12	17475	3	8892	0.000686695	0.000337382	-0.000349313	0.000277846	-1.25722	0.208674	0.512749	P	neg	No
3294	3295	22	17519	12	8901	0.00125578	0.00134816	9.23837e-05	0.000472069	0.1957	0.844845	0.909127	P	pos	No
3344	3345	34	17640	5	8999	0.00192744	0.000555617	-0.00137182	0.000413234	-3.31972	0.000901085	0.0274485	P	neg	Yes
3466	3467	89	17816	20	9065	0.00499551	0.00220629	-0.00278922	0.000722386	-3.86112	0.000112868	0.00525831	P	neg	Yes
3512	3513	110	17502	38	8877	0.006285	0.00428073	-0.00200427	0.000914881	-2.19074	0.0284703	0.218917	P	neg	No
3540	3541	37	17920	10	9113	0.00206473	0.00109733	-0.000967399	0.00048504	-1.99447	0.0461004	0.283035	P	neg	No
3558	3559	44	17879	13	9103	0.00246099	0.0014281	-0.00103289	0.000542187	-1.90504	0.0567749	0.327622	P	neg	No
3607	3608	144	17131	76	8695	0.00840581	0.00874066	0.000334842	0.00121779	0.274958	0.783349	0.88397	P	pos	No
3636	3637	91	17505	39	8862	0.00519851	0.00440081	-0.000797702	0.000888728	-0.897577	0.369411	0.570319	P	neg	No
3654	3655	30	17815	13	9045	0.00168397	0.00143726	-0.000246716	0.00050303	-0.49046	0.623808	0.795582	P	neg	No
3680	3681	32	17910	14	9098	0.00178671	0.0015388	-0.000247912	0.000518129	-0.478474	0.632313	0.802551	P	neg	No
3716	3717	37	17891	21	9054	0.00206808	0.00231942	0.000251338	0.000609045	0.412675	0.679844	0.828902	P	pos	No
3738	3739	90	17672	59	8971	0.0050928	0.00657675	0.00148395	0.00100748	1.47293	0.140769	0.470117	P	pos	No
3799	3800	51	18279	20	9263	0.00279009	0.00215913	-0.000630959	0.000620324	-1.01715	0.309084	0.512749	P	neg	No
3810	3811	39	17861	21	9080	0.00218353	0.00231278	0.000129247	0.000613275	0.210749	0.833083	0.904314	P	pos	No
3824	3825	53	16667	23	8414	0.00317994	0.00273354	-0.000446397	0.000717062	-0.622536	0.533589	0.731146	P	neg	No
3912	3913	77	18207	29	9217	0.00422914	0.00314636	-0.00108278	0.000756035	-1.43219	0.152091	0.470117	P	neg	No
3919	3920	56	18227	27	9230	0.00307237	0.00292524	-0.000147121	0.000695733	-0.211463	0.832526	0.904314	P	neg	No
3939	3940	10	1143	4	589	0.00874891	0.00679117	-0.00195773	0.00436338	-0.448674	0.653667	0.815363	P	neg	No
3950	3951	51	17907	25	9042	0.00284805	0.00276488	-8.31732e-05	0.00068083	-0.122164	0.902769	0.952054	P	neg	No
3969	3970	61	18215	48	9203	0.00334889	0.00521569	0.0018668	0.000864303	2.15989	0.0307809	0.234409	P	pos	No
4003	4004	32	18192	10	9226	0.00175901	0.00108389	-0.000675122	0.000462468	-1.45982	0.144339	0.470117	P	neg	No
4020	4021	23	18550	14	9381	0.00123989	0.00149238	0.000252486	0.000474979	0.531573	0.595022	0.773822	P	pos	No
4024	4025	54	18528	16	9386	0.00291451	0.00170467	-0.00120984	0.000581509	-2.08052	0.0374779	0.262677	P	neg	No
4091	4092	2	166	1	58	0.0120482	0.0172414	0.00519319	0.0190747	0.272255	0.785426	0.88397	P	pos	No
4102	4103	69	18354	32	9233	0.0037594	0.00346583	-0.000293569	0.000760349	-0.386098	0.699424	0.84186	P	neg	No
4128	4129	19	18668	3	9439	0.00101778	0.00031783	-0.000699954	0.00029686	-2.35786	0.0183808	0.18197	P	neg	No
4133	4134	33	18357	16	9229	0.00179768	0.00173367	-6.40137e-05	0.000534113	-0.119851	0.904602	0.952119	P	neg	No
4161	4162	38	18471	13	9312	0.00205728	0.00139605	-0.000661231	0.000510744	-1.29464	0.195444	0.512749	P	neg	No
4167	4168	374	17630	203	8895	0.0212138	0.0228218	0.00160797	0.00191961	0.837656	0.402224	0.603928	P	pos	No
4206	4207	285	17437	175	8786	0.0163446	0.0199181	0.0035735	0.0017731	2.01539	0.0438637	0.281533	P	pos	No
4252	4253	289	16885	159	8443	0.0171158	0.0188322	0.00171639	0.00178461	0.961773	0.336164	0.531421	P	pos	No
4255	4256	17	339	7	196	0.0501475	0.0357143	-0.0144332	0.0177825	-0.811652	0.416991	0.616151	P	neg	No
4260	4261	117	17575	66	8860	0.00665718	0.00744921	0.000792026	0.00110035	0.719795	0.471651	0.66705	P	pos	No
4328	4329	70	18105	43	9144	0.00386634	0.00470254	0.000836202	0.000851224	0.982352	0.325926	0.520431	P	pos	No
4356	4357	32	18670	32	9384	0.00171398	0.00341006	0.00169608	0.000673645	2.51776	0.0118103	0.148472	P	pos	No
4468	4469	43	16683	14	8884	0.00257747	0.00157587	-0.00100161	0.000575501	-1.74041	0.0817874	0.387915	P	neg	No
4516	4517	1	245	1	99	0.00408163	0.010101	0.00601938	0.010844	0.55509	0.578833	0.764561	P	pos	No
4574	4575	90	8852	12	1314	0.0101672	0.00913242	-0.00103477	0.00283258	-0.365311	0.714879	0.847581	M	neg	No
4594	4595	24	9313	4	1351	0.00257704	0.00296077	0.000383727	0.00156877	0.244603	0.806764	0.891153	M	pos	No
4621	4622	6	9447	2	1389	0.000635122	0.00143988	0.000804763	0.00104992	0.7665	0.443379	0.641967	M	pos	No
4709	4710	32	9551	3	1403	0.00335043	0.00213828	-0.00121216	0.00136764	-0.886316	0.375447	0.576268	M	neg	No
4727	4728	16	9451	2	1382	0.00169294	0.00144718	-0.000245765	0.00110656	-0.222098	0.824238	0.90415	M	neg	No
4752	4753	41	9500	6	1397	0.00431579	0.00429492	-2.08718e-05	0.00187444	-0.011135	0.991116	0.996147	M	neg	No
4835	4836	12	9613	3	1414	0.00124831	0.00212164	0.000873331	0.00127552	0.684684	0.493544	0.686971	M	pos	No
4882	4883	45	9381	6	1398	0.00479693	0.00429185	-0.000505084	0.00188831	-0.26748	0.7891	0.88397	M	neg	No
4922	4923	234	8692	59	1265	0.0269213	0.0466403	0.019719	0.00617771	3.19196	0.0014131	0.0340164	M	pos	Yes
4955	4956	15	9578	2	1409	0.00156609	0.00141945	-0.000146643	0.00108131	-0.135615	0.892125	0.943342	M	neg	No
4991	4992	17	9394	4	1360	0.00180967	0.00294118	0.00113151	0.0015325	0.738342	0.460306	0.653338	M	pos	No
5018	5019	41	9562	5	1397	0.00428781	0.0035791	-0.000708708	0.00173185	-0.409219	0.682379	0.828902	M	neg	No
5054	5055	232	8543	33	1222	0.0271567	0.0270049	-0.000151827	0.0049593	-0.0306145	0.975577	0.987712	M	neg	No
5096	5097	39	9536	6	1410	0.00408977	0.00425532	0.000165554	0.00185263	0.0893617	0.928795	0.965361	M	pos	No
5157	5158	17	9690	3	1432	0.00175439	0.00209497	0.000340586	0.00128087	0.265901	0.790315	0.884081	M	pos	No
5161	5162	17	9559	3	1400	0.00177843	0.00214286	0.000364428	0.00130884	0.278437	0.780677	0.88397	M	pos	No
5195	5196	37	9484	6	1397	0.00390131	0.00429492	0.00039361	0.00186304	0.211273	0.832675	0.904314	M	pos	No
5204	5205	45	9297	4	1370	0.00484027	0.00291971	-0.00192056	0.00162575	-1.18134	0.237467	0.512749	M	neg	No
5298	5299	27	9845	1	1471	0.00274251	0.00067981	-0.0020627	0.000860018	-2.39844	0.0164653	0.167186	M	neg	No
5304	5305	41	9633	4	1447	0.0042562	0.00276434	-0.00149186	0.00153136	-0.974207	0.329954	0.525802	M	neg	No
5382	5383	27	9424	5	1410	0.00286503	0.0035461	0.000681074	0.00167606	0.406353	0.684483	0.830185	M	pos	No
5404	5405	12	9793	0	1467	0.00122537	0	-0.00122537	0.000353516	-3.46623	0.000527819	0.0175562	M	neg	Yes
5439	5440	18	9934	6	1497	0.00181196	0.00400802	0.00219606	0.00168781	1.30113	0.193215	0.512749	M	pos	No
5550	5551	55	9928	13	1504	0.00553989	0.00864362	0.00310373	0.00250047	1.24126	0.214509	0.512749	M	pos	No
5571	5572	182	9043	36	1348	0.0201261	0.0267062	0.00658017	0.00463287	1.42032	0.155514	0.470117	M	pos	No
5577	5578	5	10069	0	1525	0.000496574	0	-0.000496574	0.000222019	-2.23662	0.025311	0.202488	M	neg	No
5604	5605	188	9309	32	1404	0.0201955	0.022792	0.00259651	0.00424138	0.612186	0.540415	0.736285	M	pos	No
5661	5662	58	10044	9	1513	0.00577459	0.00594845	0.000173855	0.00211655	0.0821408	0.934535	0.968669	M	pos	No
5679	5680	37	10116	3	1535	0.00365757	0.0019544	-0.00170317	0.0012771	-1.33363	0.182325	0.512749	M	neg	No
5759	5760	10	10140	1	1549	0.000986193	0.000645578	-0.000340616	0.000716703	-0.475253	0.634606	0.802889	M	neg	No
5806	5807	28	9896	7	1528	0.00282943	0.00458115	0.00175173	0.00180818	0.968779	0.332655	0.527982	M	pos	No
5836	5837	6	10043	1	1539	0.000597431	0.000649773	5.23415e-05	0.000693817	0.07544	0.939865	0.971766	M	pos	No
5983	5984	42	10472	10	2473	0.0040107	0.00404367	3.29765e-05	0.00141773	0.02326	0.981443	0.990195	M	pos	No
6027	6028	5	10909	1	2705	0.000458337	0.000369686	-8.86514e-05	0.000422626	-0.209763	0.833852	0.904314	M	neg	No
6198	6199	32	9378	3	1193	0.00341224	0.00251467	-0.000897573	0.00157009	-0.571671	0.567545	0.756726	F	neg	No
6214	6215	8	9501	3	1213	0.000842017	0.00247321	0.00163119	0.00145685	1.11967	0.262856	0.512749	F	pos	No
6222	6223	30	9453	3	1209	0.0031736	0.00248139	-0.000692206	0.00154337	-0.448502	0.653791	0.815363	F	neg	No
6411	6412	29	9571	7	1376	0.00302999	0.00508721	0.00205722	0.00199848	1.0294	0.303294	0.512749	F	pos	No
6419	6420	18	9954	3	1447	0.00180832	0.00207326	0.000264937	0.00126932	0.208724	0.834664	0.904314	F	pos	No
6560	6561	8	10460	2	1747	0.000764818	0.00114482	0.000380001	0.000853005	0.445485	0.655969	0.815585	F	pos	No
6567	6568	4	10513	1	1784	0.000380481	0.000560538	0.000180057	0.000591781	0.304263	0.760928	0.874996	F	pos	No
6591	6592	22	10233	8	1726	0.00214991	0.00463499	0.00248509	0.00169782	1.46369	0.143278	0.470117	F	pos	No
6644	6645	7	10697	1	1947	0.000654389	0.000513611	-0.000140778	0.000569908	-0.247019	0.804893	0.891153	F	neg	No
6699	6700	28	10629	2	2030	0.0026343	0.000985222	-0.00164908	0.000855594	-1.92741	0.0539285	0.31638	F	neg	No
6716	6717	8	10986	3	2130	0.0007282	0.00140845	0.000680251	0.000852379	0.798062	0.424834	0.626571	F	pos	No
6819	6820	60	10899	10	2415	0.00550509	0.00414079	-0.00136431	0.00148655	-0.917766	0.358741	0.556014	F	neg	No
6842	6843	63	11114	12	2446	0.00566853	0.00490597	-0.000762557	0.00158209	-0.481993	0.629811	0.801672	F	neg	No
6846	6847	14	11606	3	2565	0.00120627	0.00116959	-3.6682e-05	0.000747835	-0.0490509	0.960879	0.979429	F	neg	No
6860	6861	68	11285	17	2478	0.0060257	0.00686037	0.000834673	0.00181115	0.460853	0.644904	0.810736	F	pos	No
6867	6868	49	11514	6	2537	0.00425569	0.002365	-0.00189069	0.00113931	-1.6595	0.0970151	0.436568	F	neg	No
6880	6881	11	11301	5	2464	0.000973365	0.00202922	0.00105586	0.00095285	1.1081	0.267818	0.512749	F	pos	No
6888	6889	96	11178	24	2475	0.0085883	0.00969697	0.00110867	0.00215446	0.514594	0.606837	0.781692	F	pos	No
6899	6900	16	11618	7	2561	0.00137717	0.00273331	0.00135613	0.00108754	1.24698	0.212406	0.512749	F	pos	No
6929	6930	18	11543	4	2549	0.00155939	0.00156924	9.8562e-06	0.000865764	0.0113844	0.990917	0.996147	F	pos	No
6984	6985	54	11423	15	2519	0.0047273	0.00595474	0.00122744	0.00166185	0.738599	0.460151	0.653338	F	pos	No
7010	7011	62	11316	11	2520	0.00547897	0.00436508	-0.00111389	0.00148531	-0.749938	0.453292	0.650376	F	neg	No
7034	7035	28	11702	3	2574	0.00239275	0.0011655	-0.00122725	0.000810095	-1.51495	0.129786	0.470117	F	neg	No
7079	7080	54	11315	8	2489	0.00477243	0.00321414	-0.00155828	0.0013065	-1.19271	0.232982	0.512749	F	neg	No
7135	7136	21	11758	6	2603	0.00178602	0.00230503	0.000519015	0.00101741	0.510135	0.609957	0.781692	F	pos	No
7187	7188	258	10854	56	2430	0.02377	0.0230453	-0.000724771	0.00337684	-0.21463	0.830056	0.904314	F	neg	No
7218	7219	23	11684	4	2575	0.0019685	0.0015534	-0.000415106	0.000877765	-0.472912	0.636276	0.803717	F	neg	No
7238	7239	107	11657	28	2565	0.00917903	0.0109162	0.00173715	0.00223373	0.777687	0.436753	0.635862	F	pos	No
7298	7299	43	11337	11	2502	0.00379289	0.00439648	0.000603592	0.00144317	0.418239	0.675772	0.828501	F	pos	No
7400	7401	9	12015	1	2660	0.000749064	0.00037594	-0.000373124	0.000451193	-0.826972	0.408253	0.60892	F	neg	No
7452	7453	2	10478	0	2346	0.000190876	0	-0.000190876	0.000134957	-1.41435	0.15726	0.470117	F	neg	No
7478	7479	22	12009	5	2648	0.00183196	0.00188822	5.62582e-05	0.000929514	0.0605243	0.951738	0.979429	F	pos	No
7587	7588	12	12188	1	2689	0.000984575	0.000371885	-0.00061269	0.000467921	-1.30939	0.190403	0.512749	F	neg	No
7598	7599	67	11945	13	2625	0.00560904	0.00495238	-0.00065666	0.00153108	-0.428886	0.668006	0.821609	F	neg	No
7611	7612	20	11753	7	2550	0.00170169	0.0027451	0.0010434	0.00110367	0.945393	0.344458	0.543448	F	pos	No
7617	7618	125	11401	40	2485	0.010964	0.0160966	0.00513263	0.00270635	1.89651	0.0578926	0.327622	F	pos	No
7738	7739	14	11977	6	2636	0.00116891	0.00227618	0.00110727	0.000979292	1.13068	0.258188	0.512749	F	pos	No
7764	7765	17	12183	3	2677	0.00139539	0.00112066	-0.00027473	0.000729747	-0.376472	0.706566	0.845653	F	neg	No
7782	7783	5	12114	2	2648	0.000412746	0.000755287	0.000342541	0.000564864	0.606414	0.54424	0.739345	F	pos	No
7845	7846	18	12269	1	2683	0.00146711	0.000372717	-0.0010944	0.000508202	-2.15346	0.0312823	0.235958	F	neg	No
7960	7961	65	11129	10	2391	0.0058406	0.00418235	-0.00165825	0.00150454	-1.10216	0.270391	0.512749	F	neg	No
7977	7978	37	11974	7	2621	0.00309003	0.00267074	-0.000419292	0.0011285	-0.371547	0.71023	0.845653	F	neg	No
8052	8053	228	11570	66	2523	0.0197061	0.0261593	0.0064532	0.00343027	1.88125	0.0599379	0.334302	F	pos	No
8077	8078	36	12070	21	2696	0.0029826	0.00778932	0.00480672	0.00176439	2.72429	0.00644399	0.100071	F	pos	No
8122	8123	37	11231	16	2506	0.00329445	0.00638468	0.00309022	0.00168043	1.83894	0.0659234	0.349497	F	pos	No
8140	8141	38	9722	7	2399	0.00390866	0.00291788	-0.000990778	0.00127012	-0.780065	0.435353	0.63499	F	neg	No
8153	8154	9	7120	2	1967	0.00126404	0.00101678	-0.000247268	0.000832888	-0.296881	0.766558	0.878602	F	neg	No
8298	8299	24	11559	4	2555	0.0020763	0.00156556	-0.000510746	0.000889403	-0.574258	0.565793	0.756726	G	neg	No
8307	8308	5	11489	2	2554	0.000435199	0.000783085	0.000347886	0.000586715	0.59294	0.553222	0.747699	G	pos	No
8328	8329	47	11391	7	2540	0.00412606	0.00275591	-0.00137016	0.00120114	-1.14071	0.253989	0.512749	G	neg	No
8418	8419	33	11528	14	2544	0.0028626	0.00550314	0.00264055	0.00154883	1.70486	0.0882201	0.403875	G	pos	No
8546	8547	341	10650	79	2376	0.0320188	0.0332492	0.00123038	0.00405446	0.303463	0.761537	0.874996	G	pos	No
8631	8632	48	11502	8	2549	0.00417319	0.00313849	-0.0010347	0.00126044	-0.820906	0.4117	0.612559	G	neg	No
8651	8652	27	11485	4	2540	0.00235089	0.0015748	-0.000776089	0.000907324	-0.855361	0.392351	0.593019	G	neg	No
8720	8721	41	11614	10	2546	0.00353022	0.00392773	0.000397508	0.0013563	0.293083	0.769458	0.879381	G	pos	No
8726	8727	15	11949	5	2619	0.00125534	0.00190913	0.00065379	0.000912407	0.716556	0.473648	0.66749	G	pos	No
8762	8763	85	11098	23	2435	0.00765904	0.00944559	0.00178655	0.00212774	0.839644	0.401108	0.603928	G	pos	No
8919	8920	4	12185	1	2667	0.000328272	0.000374953	4.66807e-05	0.00040923	0.11407	0.909183	0.953739	G	pos	No
8932	8933	16	12120	1	2672	0.00132013	0.000374251	-0.000945881	0.000498788	-1.89636	0.0579129	0.327622	G	neg	No
8988	8989	121	11541	26	2530	0.0104844	0.0102767	-0.00020768	0.00221791	-0.093638	0.925397	0.963998	G	neg	No
9105	9106	100	11890	23	2604	0.00841043	0.00883257	0.000422136	0.00201578	0.209416	0.834124	0.904314	G	pos	No
9177	9178	45	12101	8	2646	0.0037187	0.00302343	-0.000695269	0.00120223	-0.578318	0.56305	0.755322	G	neg	No
9191	9192	12	12386	3	2701	0.000968836	0.0011107	0.000141864	0.000699218	0.202889	0.839221	0.906771	G	pos	No
9198	9199	60	11861	16	2566	0.0050586	0.00623539	0.00117679	0.00168499	0.698397	0.484929	0.679759	G	pos	No
9242	9243	21	12203	4	2630	0.00172089	0.00152091	-0.000199976	0.000847463	-0.23597	0.813456	0.896046	G	neg	No
9249	9250	77	11881	10	2598	0.00648094	0.00384911	-0.00263182	0.0014205	-1.85274	0.0639191	0.342901	G	neg	No
9284	9285	28	11733	12	2562	0.00238643	0.00468384	0.00229741	0.00142216	1.61543	0.106217	0.467353	G	pos	No
9314	9315	8	12342	3	2685	0.000648193	0.00111732	0.000469125	0.000684218	0.685637	0.492942	0.686971	G	pos	No
9333	9334	69	11926	16	2595	0.00578568	0.0061657	0.000380025	0.00168632	0.225358	0.821701	0.902617	G	pos	No
9341	9342	28	12323	6	2692	0.00227217	0.00222883	-4.33478e-05	0.00100502	-0.0431313	0.965597	0.981711	G	neg	No
9348	9349	14	12527	1	2730	0.00111759	0.0003663	-0.000751286	0.000472484	-1.59008	0.111818	0.470117	G	neg	No
9488	9489	11	12532	2	2723	0.000877753	0.000734484	-0.000143269	0.000582679	-0.24588	0.805775	0.891153	G	neg	No
9540	9541	67	12244	14	2637	0.00547207	0.00530906	-0.000163005	0.00156431	-0.104202	0.917009	0.957177	G	neg	No
9585	9586	17	12536	5	2719	0.00135609	0.00183891	0.000482817	0.000884932	0.545598	0.585342	0.768011	G	pos	No
9593	9594	15	12648	2	2743	0.00118596	0.000729129	-0.00045683	0.000599396	-0.76215	0.445971	0.643368	G	neg	No
9623	9624	42	12300	8	2675	0.00341463	0.00299065	-0.00042398	0.00117954	-0.359444	0.719263	0.850233	G	neg	No
9630	9631	38	12169	8	2633	0.00312269	0.00303836	-8.43295e-05	0.00118586	-0.0711127	0.943308	0.974055	G	neg	No
9634	9635	10	12509	2	2709	0.000799424	0.00073828	-6.11446e-05	0.000579814	-0.105456	0.916014	0.957177	G	neg	No
9658	9659	8	12838	0	2800	0.00062315	0	-0.00062315	0.000220248	-2.82931	0.00466487	0.0753995	G	neg	No
9668	9669	7	12523	3	2694	0.000558971	0.00111359	0.000554614	0.000676393	0.819958	0.41224	0.612559	G	pos	No
9748	9749	2	12708	1	2772	0.000157381	0.00036075	0.000203369	0.00037746	0.538783	0.590037	0.772412	G	pos	No
9771	9772	155	12347	32	2671	0.0125537	0.0119805	-0.000573125	0.00233145	-0.245824	0.805819	0.891153	G	neg	No
9790	9791	3	12979	2	2819	0.000231143	0.000709471	0.000478329	0.000518942	0.921738	0.356665	0.554968	G	pos	No
9795	9796	15	12691	4	2770	0.00118194	0.00144404	0.000262103	0.000783316	0.334607	0.737921	0.863703	G	pos	No
9848	9849	41	12780	8	2757	0.00320814	0.0029017	-0.000306433	0.00114002	-0.268795	0.788087	0.88397	G	neg	No
9885	9886	12	12989	2	2806	0.000923859	0.000712758	-0.0002111	0.000569993	-0.370356	0.711117	0.845653	G	neg	No
9951	9952	114	12165	28	2632	0.00937115	0.0106383	0.00126715	0.00218221	0.580674	0.56146	0.754968	G	pos	No
9994	9995	86	12519	22	2699	0.00686956	0.00815117	0.00128161	0.0018816	0.681128	0.495791	0.688888	G	pos	No
9999	10000	9	12935	2	2812	0.000695787	0.000711238	1.54509e-05	0.000553627	0.0279085	0.977735	0.987712	G	pos	No
10042	10043	48	12507	10	2703	0.00383785	0.00369959	-0.000138258	0.00129202	-0.107009	0.914782	0.957177	G	neg	No
10067	10068	21	13026	6	2819	0.00161216	0.00212841	0.000516254	0.000936474	0.551275	0.581446	0.764958	G	pos	No
10071	10072	21	12943	5	2790	0.0016225	0.00179211	0.000169616	0.000875407	0.193757	0.846366	0.909528	G	pos	No
10178	10179	66	12900	9	2786	0.00511628	0.00323044	-0.00188584	0.00124514	-1.51457	0.129882	0.470117	G	neg	No
10214	10215	13	13019	5	2814	0.000998541	0.00177683	0.00077829	0.000840788	0.925666	0.354619	0.553962	G	pos	No
10227	10228	45	12994	8	2799	0.00346314	0.00285816	-0.000604973	0.00113306	-0.533931	0.593389	0.773284	G	neg	No
10348	10349	14	2400	0	170	0.00583333	0	-0.00583333	0.00155447	-3.75262	0.000174997	0.00769987	L	neg	Yes
10364	10365	2	2504	0	174	0.000798722	0	-0.000798722	0.000564556	-1.41478	0.157133	0.470117	L	neg	No
10400	10401	8	2520	1	175	0.0031746	0.00571429	0.00253968	0.00580709	0.437342	0.661863	0.820186	L	pos	No
10450	10451	2	2494	0	172	0.000801925	0	-0.000801925	0.000566819	-1.41478	0.157133	0.470117	L	neg	No
10482	10483	2	2502	0	174	0.000799361	0	-0.000799361	0.000565007	-1.41478	0.157133	0.470117	L	neg	No
10490	10491	17	2447	1	172	0.00694728	0.00581395	-0.00113333	0.00603531	-0.187783	0.851047	0.909914	L	neg	No
10524	10525	1	2584	0	178	0.000386997	0	-0.000386997	0.000386922	-1.00019	0.317217	0.512749	L	neg	No
10535	10536	3	2546	0	174	0.00117832	0	-0.00117832	0.000679902	-1.73307	0.0830828	0.387915	L	neg	No
10557	10558	4	2534	0	170	0.00157853	0	-0.00157853	0.000788643	-2.00158	0.0453299	0.281533	L	neg	No
10581	10582	8	2571	1	172	0.00311163	0.00581395	0.00270232	0.00590017	0.458008	0.646947	0.812016	L	pos	No
10629	10630	28	2376	5	160	0.0117845	0.03125	0.0194655	0.0139323	1.39714	0.16237	0.483449	L	pos	No
10682	10683	6	2584	0	178	0.00232198	0	-0.00232198	0.000946844	-2.45234	0.0141931	0.149082	L	neg	No
10689	10690	16	2433	4	170	0.00657624	0.0235294	0.0169532	0.0117404	1.444	0.148738	0.470117	L	pos	No
10709	10710	5	2587	0	179	0.00193274	0	-0.00193274	0.000863512	-2.23823	0.0252059	0.202488	L	neg	No
10718	10719	3	2598	0	179	0.00115473	0	-0.00115473	0.000666301	-1.73305	0.0830865	0.387915	L	neg	No
10851	10852	18	2539	0	171	0.00708941	0	-0.00708941	0.00166506	-4.25776	2.06485e-05	0.00125797	L	neg	Yes
10894	10895	3	2625	0	181	0.00114286	0	-0.00114286	0.000659452	-1.73304	0.0830883	0.387915	L	neg	No
10924	10925	7	2652	0	179	0.00263952	0	-0.00263952	0.000996326	-2.64925	0.00806706	0.106837	L	neg	No
10948	10949	2	2665	0	180	0.000750469	0	-0.000750469	0.000530463	-1.41474	0.157143	0.470117	L	neg	No
11038	11039	9	2632	1	183	0.00341945	0.00546448	0.00204503	0.00556706	0.367345	0.713362	0.847051	L	pos	No
11080	11081	3	2696	1	187	0.00111276	0.00534759	0.00423483	0.00537179	0.788347	0.430494	0.631981	L	pos	No
11089	11090	18	2621	1	180	0.00686761	0.00555556	-0.00131205	0.00577018	-0.227385	0.820124	0.902137	L	neg	No
11093	11094	3	2688	0	185	0.00111607	0	-0.00111607	0.000644004	-1.73302	0.0830924	0.387915	L	neg	No
11140	11141	1	2681	0	185	0.000372995	0	-0.000372995	0.000372926	-1.00019	0.31722	0.512749	L	neg	No
11169	11170	16	2629	2	179	0.00608596	0.0111732	0.00508722	0.00800146	0.635786	0.524916	0.720508	L	pos	No
11196	11197	4	2711	0	185	0.00147547	0	-0.00147547	0.000737191	-2.00148	0.045341	0.281533	L	neg	No
11205	11206	3	2703	0	184	0.00110988	0	-0.00110988	0.000640433	-1.73301	0.0830934	0.387915	L	neg	No
11245	11246	4	2565	0	173	0.00155945	0	-0.00155945	0.000779119	-2.00156	0.0453319	0.281533	L	neg	No
11286	11287	4	2608	2	176	0.00153374	0.0113636	0.00982989	0.00802618	1.22473	0.220678	0.512749	L	pos	No
11370	11371	0	2640	1	176	0	0.00568182	0.00568182	0.00566565	1.00285	0.315932	0.512749	L	pos	No
11391	11392	5	2612	2	179	0.00191424	0.0111732	0.00925894	0.00790279	1.1716	0.241356	0.512749	L	pos	No
11486	11487	6	2594	0	174	0.00231303	0	-0.00231303	0.000943198	-2.45233	0.0141935	0.149082	L	neg	No
11546	11547	6	2663	1	181	0.0022531	0.00552486	0.00327176	0.00558566	0.585743	0.558048	0.752058	L	pos	No
11551	11552	6	2614	0	178	0.00229533	0	-0.00229533	0.00093599	-2.45231	0.0141944	0.149082	L	neg	No
11574	11575	14	2627	1	178	0.00532927	0.00561798	0.000288705	0.00577946	0.0499535	0.960159	0.979429	L	pos	No
11589	11590	6	2607	0	183	0.0023015	0	-0.0023015	0.0009385	-2.45231	0.0141941	0.149082	L	neg	No
11729	11730	13	2503	1	172	0.00519377	0.00581395	0.000620186	0.00597242	0.103842	0.917295	0.957177	L	pos	No
11762	11763	7	2566	0	171	0.00272798	0	-0.00272798	0.00102967	-2.64937	0.00806426	0.106837	L	neg	No
11802	11803	4	2621	1	182	0.00152614	0.00549451	0.00396837	0.00553219	0.717324	0.473174	0.66749	L	pos	No
11816	11817	3	2605	0	180	0.00115163	0	-0.00115163	0.000664512	-1.73305	0.083087	0.387915	L	neg	No
11918	11919	8	2613	0	181	0.00306162	0	-0.00306162	0.00108079	-2.83277	0.0046147	0.0753995	L	neg	No
11991	11992	2	2668	0	189	0.000749625	0	-0.000749625	0.000529866	-1.41474	0.157144	0.470117	L	neg	No
12004	12005	3	2676	1	187	0.00112108	0.00534759	0.00422652	0.00537236	0.786715	0.431449	0.631981	L	pos	No
12021	12022	6	2620	1	184	0.00229008	0.00543478	0.00314471	0.00549986	0.57178	0.567471	0.756726	L	pos	No
12084	12085	24	2671	0	191	0.0089854	0	-0.0089854	0.00182588	-4.92114	8.60422e-07	8.82853e-05	L	neg	Yes
12122	12123	4	2704	0	193	0.00147929	0	-0.00147929	0.000739098	-2.00148	0.0453406	0.281533	L	neg	No
12130	12131	44	2611	1	185	0.0168518	0.00540541	-0.0114464	0.00595028	-1.92367	0.054396	0.316777	L	neg	No
12152	12153	4	2671	2	194	0.00149757	0.0103093	0.00881171	0.00729058	1.20864	0.2268	0.512749	L	pos	No
12208	12209	10	2697	0	194	0.00370782	0	-0.00370782	0.00117034	-3.16816	0.00153409	0.0340164	L	neg	Yes
12268	12269	2	2653	0	183	0.000753864	0	-0.000753864	0.000532861	-1.41475	0.157143	0.470117	L	neg	No
12304	12305	8	2720	0	196	0.00294118	0	-0.00294118	0.00103833	-2.8326	0.00461717	0.0753995	L	neg	No
12318	12319	37	2646	1	186	0.0139834	0.00537634	-0.00860703	0.00582756	-1.47695	0.139689	0.470117	L	neg	No
12353	12354	5	2739	0	193	0.00182548	0	-0.00182548	0.000815636	-2.23811	0.0252138	0.202488	L	neg	No
12372	12373	2	2734	0	194	0.000731529	0	-0.000731529	0.00051708	-1.41473	0.157147	0.470117	L	neg	No
12429	12430	4	2805	0	200	0.00142602	0	-0.00142602	0.000712504	-2.00143	0.0453463	0.281533	L	neg	No
12579	12580	10	2859	0	202	0.00349773	0	-0.00349773	0.00110414	-3.16782	0.00153585	0.0340164	L	neg	Yes
12614	12615	1	2877	0	202	0.000347584	0	-0.000347584	0.000347524	-1.00017	0.317226	0.512749	L	neg	No
12674	12675	5	2888	0	200	0.0017313	0	-0.0017313	0.000773591	-2.23801	0.0252207	0.202488	L	neg	No
12679	12680	10	2813	0	199	0.00355492	0	-0.00355492	0.00112217	-3.16791	0.00153537	0.0340164	L	neg	Yes
12707	12708	8	2889	0	200	0.00276912	0	-0.00276912	0.000977677	-2.83235	0.0046207	0.0753995	L	neg	No
12858	12859	7	2898	0	200	0.00241546	0	-0.00241546	0.000911854	-2.64895	0.00807417	0.106837	L	neg	No
12864	12865	9	2866	1	196	0.00314027	0.00510204	0.00196178	0.00519522	0.377612	0.705719	0.845653	L	pos	No
12912	12913	9	2957	1	209	0.00304363	0.00478469	0.00174106	0.00487954	0.356809	0.721235	0.851293	L	pos	No
12927	12928	5	2950	0	206	0.00169492	0	-0.00169492	0.000757347	-2.23797	0.0252233	0.202488	L	neg	No
12960	12961	2	3018	0	210	0.000662691	0	-0.000662691	0.000468438	-1.41468	0.157162	0.470117	L	neg	No
12978	12979	25	2852	1	197	0.00876578	0.00507614	-0.00368964	0.00535565	-0.688924	0.490871	0.685662	L	neg	No
12987	12988	2	2952	0	205	0.000677507	0	-0.000677507	0.000478907	-1.41469	0.157159	0.470117	L	neg	No
13008	13009	7	3003	0	210	0.002331	0	-0.002331	0.000880009	-2.64884	0.00807685	0.106837	L	neg	No
13014	13015	8	2703	0	197	0.00295967	0	-0.00295967	0.00104485	-2.83262	0.00461679	0.0753995	L	neg	No
13026	13027	34	2820	3	200	0.0120567	0.015	0.00294326	0.00883736	0.333048	0.739098	0.863703	L	pos	No
13043	13044	8	3049	0	215	0.00262381	0	-0.00262381	0.00092644	-2.83215	0.00462369	0.0753995	L	neg	No
13070	13071	1	3041	0	213	0.000328839	0	-0.000328839	0.000328785	-1.00016	0.317231	0.512749	L	neg	No
13090	13091	8	3039	1	212	0.00263244	0.00471698	0.00208454	0.00479676	0.434572	0.663873	0.820262	L	pos	No
13191	13192	14	3057	1	217	0.00457965	0.00460829	2.86417e-05	0.00475707	0.00602086	0.995196	0.99898	L	pos	No
13317	13318	6	3045	0	217	0.00197044	0	-0.00197044	0.000803637	-2.45191	0.0142102	0.149082	L	neg	No
13340	13341	21	3009	1	214	0.00697906	0.0046729	-0.00230617	0.00490277	-0.47038	0.638083	0.804717	L	neg	No
13374	13375	3	3032	0	209	0.000989446	0	-0.000989446	0.000570974	-1.73291	0.083112	0.387915	L	neg	No
13412	13413	10	3051	0	220	0.00327761	0	-0.00327761	0.00103477	-3.16747	0.0015377	0.0340164	L	neg	Yes
13490	13491	2	3134	1	220	0.000638162	0.00454545	0.00390729	0.00455749	0.857334	0.39126	0.593019	L	pos	No
13525	13526	7	3120	0	222	0.00224359	0	-0.00224359	0.000847045	-2.64872	0.00807962	0.106837	L	neg	No
13606	13607	5	3181	0	223	0.00157183	0	-0.00157183	0.000702392	-2.23783	0.0252323	0.202488	L	neg	No
13635	13636	12	3128	1	220	0.00383632	0.00454545	0.000709137	0.00466787	0.151919	0.879251	0.935495	L	pos	No
13663	13664	90	2930	3	200	0.0307167	0.015	-0.0157167	0.00916714	-1.71446	0.0864438	0.400371	L	neg	No
13695	13696	25	3099	0	222	0.00806712	0	-0.00806712	0.0016069	-5.02029	5.15934e-07	6.81032e-05	L	neg	Yes
13744	13745	10	3170	0	219	0.00315457	0	-0.00315457	0.000995989	-3.16728	0.00153874	0.0340164	L	neg	Yes
13751	13752	35	3131	2	216	0.0111785	0.00925926	-0.00191928	0.00678236	-0.282981	0.777191	0.88397	L	neg	No
13793	13794	4	3214	0	226	0.00124456	0	-0.00124456	0.00062189	-2.00125	0.0453659	0.281533	L	neg	No
13797	13798	9	3064	0	217	0.00293734	0	-0.00293734	0.000977673	-3.00442	0.00266091	0.0492014	L	neg	Yes
13827	13828	9	3191	0	220	0.00282043	0	-0.00282043	0.000938817	-3.00424	0.00266246	0.0492014	L	neg	Yes
13891	13892	34	3122	0	216	0.0108905	0	-0.0108905	0.0018575	-5.86296	4.54676e-09	1.20034e-06	L	neg	Yes
13976	13977	11	3241	1	223	0.00339401	0.0044843	0.00109029	0.00458939	0.237568	0.812216	0.895927	L	pos	No
14084	14085	2	3296	0	221	0.000606796	0	-0.000606796	0.000428939	-1.41464	0.157173	0.470117	L	neg	No
14099	14100	6	3294	0	226	0.00182149	0	-0.00182149	0.000742944	-2.45172	0.0142174	0.149082	L	neg	No
14195	14196	9	3269	1	224	0.00275314	0.00446429	0.00171115	0.00454761	0.376275	0.706713	0.845653	L	pos	No
14246	14247	5	3367	0	229	0.001485	0	-0.001485	0.00066362	-2.23773	0.0252387	0.202488	L	neg	No
14253	14254	5	3369	0	229	0.00148412	0	-0.00148412	0.000663226	-2.23773	0.0252387	0.202488	L	neg	No
14263	14264	7	3380	1	233	0.00207101	0.00429185	0.00222084	0.00435343	0.510136	0.609956	0.781692	L	pos	No
14283	14284	7	3366	0	231	0.00207962	0	-0.00207962	0.000785205	-2.64851	0.00808482	0.106837	L	neg	No
14293	14294	5	3308	0	228	0.00151149	0	-0.00151149	0.000675447	-2.23776	0.0252367	0.202488	L	neg	No
14326	14327	15	3387	1	234	0.0044287	0.0042735	-0.000155194	0.00441436	-0.0351566	0.971955	0.986127	L	neg	No
14340	14341	15	3282	3	227	0.00457038	0.0132159	0.00864548	0.00767049	1.12711	0.259697	0.512749	L	pos	No
14464	14465	5	3439	0	235	0.00145391	0	-0.00145391	0.000649736	-2.2377	0.0252409	0.202488	L	neg	No
14487	14488	36	3308	0	227	0.0108827	0	-0.0108827	0.00180389	-6.03292	1.61026e-09	6.58789e-07	L	neg	Yes
14525	14526	9	3424	0	229	0.0026285	0	-0.0026285	0.000875016	-3.00395	0.00266499	0.0492014	L	neg	Yes
14553	14554	30	3338	3	223	0.00898742	0.0134529	0.0044655	0.00788566	0.566281	0.571203	0.759212	L	pos	No
14634	14635	15	3468	1	235	0.00432526	0.00425532	-6.99404e-05	0.00439004	-0.0159316	0.987289	0.994826	L	neg	No
14661	14662	29	3384	0	233	0.00856974	0	-0.00856974	0.00158453	-5.40839	6.35942e-08	1.00733e-05	L	neg	Yes
14703	14704	7	3338	1	229	0.00209706	0.00436681	0.00226975	0.00442862	0.512518	0.608289	0.781692	L	pos	No
14795	14796	13	3475	0	235	0.00374101	0	-0.00374101	0.00103563	-3.61231	0.000303476	0.0116492	L	neg	Yes
14804	14805	45	3390	5	227	0.0132743	0.0220264	0.0087521	0.00993777	0.88069	0.378485	0.578688	L	pos	No
14836	14837	64	3358	3	221	0.019059	0.0135747	-0.0054843	0.00813373	-0.674267	0.500142	0.693717	L	neg	No
14847	14848	12	3366	2	226	0.00356506	0.00884956	0.0052845	0.00631397	0.836953	0.402619	0.603928	L	pos	No
14868	14869	9	3495	2	234	0.00257511	0.00854701	0.0059719	0.00607852	0.98246	0.325873	0.520431	L	pos	No
14875	14876	10	3487	0	233	0.00286779	0	-0.00286779	0.000905575	-3.16682	0.00154115	0.0340164	L	neg	Yes
14880	14881	17	3434	3	231	0.0049505	0.012987	0.00803652	0.00754488	1.06516	0.286803	0.512749	L	pos	No
14913	14914	10	3512	0	232	0.00284738	0	-0.00284738	0.000899138	-3.16679	0.00154132	0.0340164	L	neg	Yes
15066	15067	7	3610	1	237	0.00193906	0.00421941	0.00228035	0.00427369	0.53358	0.593632	0.773284	L	pos	No
15229	15230	13	3664	0	242	0.00354803	0	-0.00354803	0.000982301	-3.61196	0.000303886	0.0116492	L	neg	Yes
15341	15342	20	3487	0	225	0.00573559	0	-0.00573559	0.00127883	-4.48502	7.29083e-06	0.000582793	L	neg	Yes
15384	15385	5	3739	0	245	0.00133726	0	-0.00133726	0.000597639	-2.23756	0.0252495	0.202488	L	neg	No
15423	15424	54	3365	1	218	0.0160475	0.00458716	-0.0114604	0.00506339	-2.26338	0.023612	0.202488	L	neg	No
15443	15444	21	3566	2	234	0.00588895	0.00854701	0.00265806	0.00615266	0.432018	0.665728	0.821272	L	pos	No
15459	15460	59	3462	5	224	0.0170422	0.0223214	0.00527926	0.0101125	0.52205	0.601636	0.778587	L	pos	No
15569	15570	5	3820	0	254	0.0013089	0	-0.0013089	0.000584975	-2.23753	0.0252515	0.202488	L	neg	No
15610	15611	35	3646	1	244	0.00959956	0.00409836	-0.0055012	0.0043972	-1.25107	0.210909	0.512749	L	neg	No
15758	15759	30	3653	3	240	0.00821243	0.0125	0.00428757	0.00732543	0.585299	0.558346	0.752058	L	pos	No
15802	15803	9	3785	1	252	0.00237781	0.00396825	0.00159045	0.00403872	0.3938	0.693729	0.836276	L	pos	No
15854	15855	2	3878	1	259	0.00051573	0.003861	0.00334527	0.00387075	0.864244	0.387454	0.589224	L	pos	No
15882	15883	2	3898	3	259	0.000513084	0.011583	0.0110699	0.0066585	1.66253	0.0964073	0.436312	L	pos	No
15917	15918	7	3888	0	261	0.00180041	0	-0.00180041	0.000679879	-2.64814	0.00809369	0.106837	L	neg	No
15926	15927	15	3787	0	257	0.00396092	0	-0.00396092	0.00102068	-3.88068	0.000104166	0.00518789	L	neg	Yes
15945	15946	6	3913	0	259	0.00153335	0	-0.00153335	0.000625508	-2.45137	0.0142314	0.149082	L	neg	No
16018	16019	5	3939	0	266	0.00126936	0	-0.00126936	0.000567314	-2.23749	0.0252544	0.202488	L	neg	No
16052	16053	19	3875	1	259	0.00490323	0.003861	-0.00104222	0.00401359	-0.259673	0.795116	0.885699	L	neg	No
16220	16221	18	3867	3	263	0.00465477	0.0114068	0.00675207	0.00663893	1.01704	0.309133	0.512749	L	pos	No
16241	16242	38	3878	1	259	0.00979887	0.003861	-0.00593786	0.00416555	-1.42547	0.154022	0.470117	L	neg	No
16260	16261	24	3898	0	260	0.006157	0	-0.006157	0.00125292	-4.91413	8.91771e-07	8.82853e-05	L	neg	Yes
16285	16286	56	3733	2	250	0.0150013	0.008	-0.00700134	0.00597514	-1.17174	0.241299	0.512749	L	neg	No
16290	16291	10	4068	1	274	0.00245821	0.00364964	0.00119142	0.00372478	0.319864	0.749071	0.869889	L	pos	No
16317	16318	14	4080	2	273	0.00343137	0.00732601	0.00389463	0.00524183	0.742992	0.457486	0.652834	L	pos	No
16428	16429	20	4114	0	272	0.00486145	0	-0.00486145	0.00108441	-4.48305	7.3585e-06	0.000582793	L	neg	Yes
16460	16461	32	3708	0	244	0.00862999	0	-0.00862999	0.00151898	-5.68142	1.33579e-08	2.64486e-06	L	neg	Yes
16476	16477	36	3933	0	261	0.00915332	0	-0.00915332	0.00151856	-6.02765	1.66361e-09	6.58789e-07	L	neg	Yes
16543	16544	23	4021	1	273	0.00571997	0.003663	-0.00205697	0.00384485	-0.534993	0.592654	0.773284	L	neg	No
16605	16606	9	4184	0	282	0.00215105	0	-0.00215105	0.000716246	-3.00323	0.00267129	0.0492014	L	neg	Yes
16624	16625	10	4174	1	277	0.00239578	0.00361011	0.00121432	0.00368218	0.329784	0.741563	0.863703	L	pos	No
16668	16669	15	3945	0	257	0.00380228	0	-0.00380228	0.000979877	-3.88037	0.000104299	0.00518789	L	neg	Yes
16716	16717	52	4064	3	262	0.0127953	0.0114504	-0.00134489	0.00680525	-0.197626	0.843338	0.909127	L	neg	No
16722	16723	14	4226	1	285	0.00331283	0.00350877	0.000195947	0.00361242	0.0542424	0.956742	0.979429	L	pos	No
16737	16738	13	4141	3	279	0.00313934	0.0107527	0.00761335	0.0062355	1.22097	0.222098	0.512749	L	pos	No
16776	16777	38	4100	4	278	0.00926829	0.0143885	0.0051202	0.0072974	0.701647	0.4829	0.678114	L	pos	No
16808	16809	40	3977	1	264	0.0100578	0.00378788	-0.00626995	0.00409844	-1.52984	0.126057	0.470117	L	neg	No
16839	16840	33	4175	1	277	0.00790419	0.00361011	-0.00429408	0.0038554	-1.11378	0.265371	0.512749	L	neg	No
16898	16899	5	4280	0	285	0.00116822	0	-0.00116822	0.000522141	-2.23738	0.0252618	0.202488	L	neg	No
16910	16911	10	4333	2	291	0.00230787	0.00687285	0.00456498	0.00489767	0.932073	0.351299	0.549859	L	pos	No
16966	16967	54	4163	2	271	0.0129714	0.00738007	-0.00559134	0.00548701	-1.01902	0.308196	0.512749	L	neg	No
17002	17003	106	4095	6	264	0.0258852	0.0227273	-0.00315795	0.00950206	-0.332344	0.739629	0.863703	L	neg	No
17022	17023	3	4173	1	282	0.000718907	0.0035461	0.00282719	0.00356404	0.793255	0.427629	0.629521	L	pos	No
17062	17063	6	4439	0	293	0.00135166	0	-0.00135166	0.000551438	-2.45115	0.0142402	0.149082	L	neg	No
17069	17070	10	4409	0	293	0.00226809	0	-0.00226809	0.000716419	-3.16587	0.0015462	0.0340164	L	neg	Yes
17113	17114	78	4190	6	285	0.0186158	0.0210526	0.00243688	0.00875637	0.278298	0.780784	0.88397	L	pos	No
17130	17131	19	4454	0	294	0.00426583	0	-0.00426583	0.000976559	-4.36823	1.2526e-05	0.00082681	L	neg	Yes
17159	17160	2	4477	1	296	0.000446728	0.00337838	0.00293165	0.00338742	0.865452	0.386791	0.589224	L	pos	No
17197	17198	19	4466	0	292	0.00425437	0	-0.00425437	0.00097394	-4.3682	1.25274e-05	0.00082681	L	neg	Yes
17312	17313	39	4571	1	310	0.00853205	0.00322581	-0.00530624	0.00349613	-1.51775	0.129078	0.470117	L	neg	No
17407	17408	15	4693	0	316	0.00319625	0	-0.00319625	0.000823948	-3.87919	0.000104806	0.00518789	L	neg	Yes
17474	17475	37	4596	4	315	0.00805048	0.0126984	0.00464793	0.006445	0.721169	0.470806	0.667045	L	pos	No
17525	17526	15	4731	1	332	0.00317058	0.00301205	-0.000158529	0.00311659	-0.0508661	0.959432	0.979429	L	neg	No
17562	17563	12	4746	0	331	0.00252845	0	-0.00252845	0.000728976	-3.46849	0.000523393	0.0175562	L	neg	Yes
17658	17659	11	4902	0	355	0.00224398	0	-0.00224398	0.000675826	-3.32035	0.000899039	0.0274485	L	neg	Yes
17691	17692	3	1549	1	323	0.00193673	0.00309598	0.00115924	0.00328683	0.352693	0.724319	0.853662	L	pos	No
17705	17706	10	1504	2	311	0.00664894	0.00643087	-0.000218068	0.00499365	-0.0436691	0.965168	0.981711	L	neg	No
17718	17719	9	1538	1	320	0.00585176	0.003125	-0.00272676	0.00367663	-0.741645	0.458303	0.652834	L	neg	No
17736	17737	14	1494	2	319	0.00937082	0.00626959	-0.00310122	0.00507387	-0.611214	0.541058	0.736285	L	neg	No
17751	17752	27	6982	1	716	0.00386709	0.00139665	-0.00247044	0.00158102	-1.56256	0.118156	0.470117	L	neg	No
17772	17773	2	1543	0	323	0.00129618	0	-0.00129618	0.000915941	-1.41513	0.15703	0.470117	L	neg	No
17783	17784	31	7058	2	739	0.00439218	0.00270636	-0.00168582	0.00206684	-0.815649	0.414701	0.614794	L	neg	No
17823	17824	2	1546	2	322	0.00129366	0.00621118	0.00491752	0.00447272	1.09945	0.271574	0.512749	L	pos	No
17905	17906	2	1443	1	311	0.001386	0.00321543	0.00182943	0.00335633	0.54507	0.585706	0.768011	L	pos	No
17941	17942	19	7474	3	1022	0.00254215	0.00293542	0.000393275	0.00178971	0.219742	0.826072	0.904314	L	pos	No
17973	17974	17	7625	1	1166	0.00222951	0.000857633	-0.00137188	0.00101324	-1.35396	0.175751	0.512749	L	neg	No
17999	18000	8	1272	2	281	0.00628931	0.00711744	0.00082813	0.00548288	0.151039	0.879945	0.935495	L	pos	No
18007	18008	9	7541	2	1222	0.00119348	0.00163666	0.000443186	0.00122279	0.362438	0.717025	0.848854	L	pos	No
18011	18012	142	6932	14	1090	0.0204847	0.012844	-0.00764067	0.00381139	-2.00469	0.044996	0.281533	L	neg	No
18016	18017	3	1190	1	271	0.00252101	0.00369004	0.00116903	0.00395971	0.295231	0.767817	0.878774	L	pos	No
18076	18077	57	6974	13	1141	0.00817321	0.0113935	0.0032203	0.00332177	0.969453	0.332319	0.527982	L	pos	No
18091	18092	3	946	0	209	0.00317125	0	-0.00317125	0.00182802	-1.7348	0.0827756	0.387915	L	neg	No
18095	18096	10	836	0	180	0.0119617	0	-0.0119617	0.00375994	-3.18136	0.00146584	0.0340164	L	neg	Yes
18099	18100	9	7640	2	1283	0.00117801	0.00155885	0.000380836	0.00116924	0.325713	0.744641	0.866015	L	pos	No
18117	18118	3	7532	0	1272	0.000398301	0	-0.000398301	0.000229913	-1.7324	0.0832031	0.387915	L	neg	No
18122	18123	5	1064	2	245	0.00469925	0.00816327	0.00346402	0.00611909	0.5661	0.571326	0.759212	L	pos	No
