## Supplemental Table 5 for "Early Host-Virus RNA Interactions Reveal SPEN-Driven m^6^A Regulation as a Major Determinant of Henipavirus Infection"

### Sheet: Sheet1
Table S5. The Primers and siRNAs Used in this Study, Related to the STAR Methods
Target	Namea	Sequence (5'-3')b
	RT-qPCR with SYBR green
CHD1	CHD1 qt F	CTCTTGCTTACCCCGAGACG
	CHD1 qt R	ACTCTCCTTTGATTCACCGGC
POM121C	POM121C qt F	AACCTGTGTTTGGAGGCACC
	POM121C qt R	ATCCGAACGGTCCAACACC
ATRX	ATRX qt F	TGATTGTACAGCCAGAGCCAG
	ATRX qt R	CCATGAAGCCCATCTTCTCCG
IFI16	IFI16 qt F	AACCACGTTGAAACCAAGACTGA
	IFI16 qt R	TTGCGTTCAGCACCATCACT
WDR33	WDR33 qt F	AGGGCCAATACCATTCCAGC
	WDR33 qt R	CTGTGCTCTGTCCTTCCTGG
SRRM2	SRRM2 qt F	AGTAGCCCGGAGACTGCTAC
	SRRM2 qt R	GGTCGAGTTGCAGATTTCTCCTTC
TUBA1A	TUBA1A qt F	CCAAAAAGAGCGGGGGCG
	TUBA1A qt R	TGGAGATGCACTCACGCATG
ZC3H13	ZC3H13 qt F	ACTGAGAGTCTGGAAGCAGG
	ZC3H13 qt R	TGGTCCTCCCTCTTTTCTGC
SPEN	SPEN qt F	AGGATGTTGTGAGCCAGACC
	SPEN qt R	ACGTAGGCAGGCTGATTGG
RBBP6	RBBP6 qt F	CATCTCCCTCTGCGACTTAAAG
	RBBP6 qt R	TAGTTGCCATCGCTGGTTCAG
AFF4	AFF4 qt F	CCGGGACTGGAGCAACATG
	AFF4 qt R	AGGAGAGCTAGGTGGGAAGG
TTF2	TTF2 qt F	AACCTCAATGTGGAGGGCAC
	TTF2 qt R	AAGTCTGCACTCGGGGATTC
THRAP3	THRAP 3 qt F	AGAATCGGGATTTCCGAGGTC
	THRAP3 qt R	GAGCGGTAGTTTCCATAGCC
RBM15	RBM15 qt F	ACGACCCGCAACAATGAAG
	RBM15 qt R	GGAAGTCGAGTCCTCACCAC
RBM15B	RBM15B qt F	TACACGGAGGCTACCAGTAC
	RBM15B qt R	GTCGTACAGCCCGTAGTAGTC
YTHDF1	YTHDF1 qt F	GGACACCCAGAGAACAAAAGG
	YTHDF1 qt R	AGGAAATCCAATGGACGGCG
YTHDF2	YTHDF2 qt F	TAGCCAACTGCGACACATTC
	YTHDF2 qt R	CACGACCTTGACGTTCCTTT
YTHDF3	YTHDF3 qt F	TGACAACAAACCGGTTACCA
	YTHDF3 qt R	TGTTTCTATTTCTCTCCCTACGC
	Strand specific qPCR with SYBR green
CedV gRNA	gRNA RT	GGCAGTATCGTGAATTCGATGCGCACGCTTCTTGACAGAGTTGT
	gRNA F (RT tag)	aataaatcataaGGCAGTATCGTGAATTCGATGC
	gRNA R	aataaatcataaTGCATTGAGCGAACCCATATAC
CedV cRNA	cRNA RT	AATGTATACTTCTGCTGACCGG
	cRNA F	aataaatcataaGCACGCTTCTTGACAGAGTTGT
	cRNA R	TGCATTGAGCGAACCCATAT AC
CedV N (Nucleoprotein) mRNA	N mRNA F	CAGGAAGCTATCCACTTCTTTGG
	N mRNA R	GCCCTAGCCTAAAATAGACAGG
CedV P (Phosphoprotein) mRNA	P mRNA F	TCTACCCTTGAGGGTCACC
	P mRNA R	CCAGTATTGGTCTCAGGTCC
CedV M (Matrix) mRNA	M mRNA F	AGTGTTCTCGACTTCAGATCGG
	M mRNA R	CATGAATGACGTTATCCTCTCC
CedV F (Fusion) mRNA	F mRNA F	GTCACACTCTCCAAGATTTGC
	F mRNA R	CGATCATGCTTACGAATTGGT
CedV G (Glycoprotein) mRNA	G mRNA F	GAAGACTGAGCAAGACACTGG
	G mRNA R	GTAAAGGGTTTCCATTTCTCG
CedV L (Large protein) mRNA	L mRNA F	TTGGGTTTCAAGCCAATGG
	L mRNA F	ATAGAAGGTGACTGCATCTGC
	siRNA sequences (5'-3')
CHD1	CAUCAAGCCUCAUCUAAUAtt
	UAUUAGAUGAGGCUUGAUGtt
POM121C	CACCAUCACCCUUCACGUUtt
	AACGUGAAGGGUGAAGGUGtt
ATRX	GGCUCAUCUUGCAUUGGAAUU
	UUCCAAUGCAAGAUGAGCCUU
IFI16	CUGGAUGUCAUUGACGAUGAUAAUUU
	AUUAUCGUCAAUGACAUCCAGUU
SRRM2	GGAUAGGCCUGAGUCUUCAtt
	UGAAGACUCAGGCCUAUCCtg
ZC3H13	CGACAGAGAGCGCGAGAGA
	UCUCUCGCGCUCUCUGUCG
RBBP6	CGAAAGAAGAAUAUACUGAUU
	UAUUCUUCUUUCGUU
AFF4	GCAGCACUCAACUCAAUU
	AGAUUGAGUUGAGUGCUGCUU
TTF2	GGAAAGAGCUUCUACGUGUUU
	ACACGUAGAAGCUCUUUCCUU
THRAP3	GAGUAUAUCAGAAUCGGGAtt
	UCCCGAUUCUGAUAUACUCtt
RBM15 (Duplex #1)	GUCAUCACAGAAGUAGAUAUCAAGA
	UCUUGAUAUCUACUUCUGUGAUGACUC
RBM15 (Duplex #2)	AGCUAAUCUGUUUAGUAUUUGUGCA
	UGCACAAAUACUAAACAGAUUAGCUUU
RBM15 (Duplex #3)	AGACUAGUACUUACGGCUUUCUCAA
	UUGAGAAAGCCGUAAGUACUAGUCUGG
RBM15B (Duplex #1)	GGUUUAAUCAAUCAAGCUAAAAGAA
	UUCUUUUAGCUUGAUUGAUUAAACCAG
RBM15B (Duplex #2)	GCAACCUCUUCAUUGGUAACCUGGA
	UCCAGGUUACCAAUGAAGAGGUUGCGC
RBM15B (Duplex #3)	CCUAUAUUCAGUACGAGAGCUUGGA
	UCCAAGCUCUCGUACUGAAUAUAGGCA
SPEN (Duplex #1)	CAAGAGAAUCACAUUCAGUAAATA
	UAUUUACUGAAUGUGAUUUCUCUUGGC
SPEN (Duplex #2)	CUUUUGCAUUGGAUAAGACAAUCAC
	GUGAUUGUCUUAUCCAAUGCAAAAGAG
SPEN (Duplex #3)	CUUGGGGUCAAGGAACAUUUCAUTG
	CAAUGAAAUGUUCCUUGACCCCAAGGU
YTHDF1	CCGCGUCUAGUUGUUCAUGAAUU
	UUCAUGAACAACUAGACGCGGUU
YTHDF2	AAGGACGUUCCCAAUAGCCAAUU
	UUGGCUAUUGGGAACGUCCUUUU
YTHDF3	AUGGAUUAAAUCAGUAUCUAAUU
	UUAGAUACUGAUUUAAUCCAUUU
	siRNA pool
WDR33	Horizon ON-TARGETplus siRNA (Catalog ID: L-017101-01-0005)
a F, Forward primer ; R, Reverse primer.
b The tagged sequences in ssqRT-PCR oligomers were underlined.
The AT rich flap sequences are shown in lowercase.
